# Iron as a principal mediator of dysbiosis prevention in the phyllosphere

**DOI:** 10.64898/2026.09.16.751549

**Authors:** Shanice S. Webster, Jin Xu, Mao Kobayashi, Jingyuan Zhang, Tao Chen, Sheng Yang He

**Author notes:** Correspondence (S.S.W.) and (S.Y.H.).

## Abstract

Multicellular organisms require a correct microbiota composition for optimal health and fitness. Dysbiosis could lead to serious health consequences in humans and plants, and is pervasive during pathogen infections across systems. A recent study shows that carbon source availability plays a role in bacterial community assembly in *Arabidopsis* leaves [1]. However, whether carbon sources or other molecules are critical for leaf microbiota homeostasis remains unknown. Here, an unbiased *in planta* metatranscriptomic analysis of endophytic microbiota in leaves of wild-type and dysbiotic *min7 fls2 efr cerk1* (*mfec*) mutant, which is defective in pattern-recognition receptor (PRR) signaling and MIN7-dependent vesicle trafficking, revealed that bacteria inside *Arabidopsis* leaves exhibit taxa-specific transcriptional responses. Most notably, iron starvation response was detected in *Stenotrophomonas* strains, a group of endophytic bacteria that cause dysbiotic symptoms. Elevated expression of canonical iron starvation genes confirmed low iron availability in *mfec* plants. This low iron environment was associated with a reduced level of the plasma membrane H -ATPase AHA2, resulting in a higher apoplastic pH that favors less-bioavailable ferric iron over soluble ferrous iron. Supplementing iron in *mfec* plants was sufficient to restore microbiota homeostasis and alleviate dysbiosis phenotypes. The role of iron in dysbiosis extends to *Pseudomonas syringae* foliar infection, which drives leaf dysbiosis through two iron-dependent mechanisms. Iron thus emerges as a surprising, key switch between healthy and dysbiotic microbiota in the endophytic spaces of plants.
