## Supplementary material for "Iron as a principal mediator of dysbiosis prevention in the phyllosphere": Suppmentary Table 1-8: Supp. Table S1, S2 C46 Transcriptomics.xlsx

### Sheet: C46_alone
Table S1
Locus_tag	Verified_gene_name	Functional_group	Prokka_original_label	log2FC_alone_mfec_vs_Col0	padj_alone
MBONJJNG_00890	dhbF (NRPS condensation)	Enterobactin/DHB biosynthesis	dhbF	1.61244	0.0355729
MBONJJNG_00892	entA (DHB dehydrogenase)	Enterobactin/DHB biosynthesis	entA	1.57258	0.0233899
MBONJJNG_00888	dhbE (DHB-AMP ligase)	Enterobactin/DHB biosynthesis	dhbE	1.33441	0.0389185
MBONJJNG_00891	entF (NRPS AMP-binding/thioesterase)	Enterobactin/DHB biosynthesis	entF	1.22601	0.0163529
MBONJJNG_00887	dhbC (isochorismate synthase)	Enterobactin/DHB biosynthesis	dhbC	1.09413	0.12067
MBONJJNG_00889	entB (isochorismatase)	Enterobactin/DHB biosynthesis	entB	0.692993	0.461785
MBONJJNG_01156	FepD/FecCD-like permease (HmuU)	ABC iron transporter	HmuU	1.72724	0.0269502
MBONJJNG_03902	AfuA (Fe3+ ABC periplasmic BP)	ABC iron transporter	AfuA	0.668835	0.0995685
MBONJJNG_02036	TonB (confirmed)	TonB energizer protein	TonB	1.18577	0.0350784
MBONJJNG_00046	TolR (mislabeled ExbD)	TolQ/TolR (Tol-Pal, mislabeled)	ExbD	0.223575	0.839757
MBONJJNG_03143	TolR (mislabeled ExbB)	TolQ/TolR (Tol-Pal, mislabeled)	ExbB	-0.240994	0.00298955
MBONJJNG_00562	nfuA (Fe-S carrier)	Fe-S cluster biogenesis	nfuA	0.248118	0.747819
MBONJJNG_03987	hemN (coproporphyrinogen III oxidase)	Heme biosynthesis	hemN	0.667687	0.527186
MBONJJNG_02961	TonB-dep. siderophore receptor (fcuA)	TonB-dependent siderophore receptor	fcuA	1.67341	0.00429517
MBONJJNG_02551	TonB-dep. heme/Hb/Tf/Lf receptor (hemR)	TonB-dependent siderophore receptor	hemR	1.2981	0.0138756
MBONJJNG_02960	TonB-dep. siderophore receptor (fcuA)	TonB-dependent siderophore receptor	fcuA	0.874202	0.0957172
MBONJJNG_03115	TonB-dep. receptor (FecA-like)	TonB-dependent siderophore receptor	iron complex outermembrane recepter protein	0.597621	0.476658
MBONJJNG_02115	TonB-dep. siderophore receptor	TonB-dependent siderophore receptor	Ferrichrome-iron receptor	0.572725	0.330484
MBONJJNG_02116	TonB-dep. siderophore receptor	TonB-dependent siderophore receptor	Ferrichrome-iron receptor	0.567638	0.393627
MBONJJNG_02556	TonB-dep. heme/Hb receptor (BtuB-labeled)	TonB-dependent siderophore receptor	Vitamin B12 transporter BtuB	0.556533	0.777717
MBONJJNG_03677	TonB-dep. siderophore receptor (Pesticin-labeled)	TonB-dependent siderophore receptor	Pesticin receptor	0.510871	0.516695
MBONJJNG_01844	TonB-dep. siderophore receptor (Ferripyoverdine-labeled)	TonB-dependent siderophore receptor	Ferripyoverdine receptor	0.503415	0.383373
MBONJJNG_00958	TonB-dep. heme/Hb receptor (Colicin I-labeled)	TonB-dependent siderophore receptor	Colicin I receptor	0.497176	0.526828
MBONJJNG_03536	TonB-dep. siderophore receptor (fcuA)	TonB-dependent siderophore receptor	fcuA	0.466281	0.441931
MBONJJNG_00458	TonB-dep. siderophore receptor (Pesticin-labeled)	TonB-dependent siderophore receptor	Pesticin receptor	0.42551	0.555697
MBONJJNG_01942	TonB-dep. siderophore receptor (Ferripyoverdine-labeled)	TonB-dependent siderophore receptor	Ferripyoverdine receptor	0.422905	0.509478
MBONJJNG_00672	TonB-dep. siderophore receptor (Pesticin-labeled)	TonB-dependent siderophore receptor	Pesticin receptor	0.420863	0.527186
MBONJJNG_01147	TonB-dep. siderophore receptor	TonB-dependent siderophore receptor	Ferrichrome-iron receptor	0.3554	0.656901
MBONJJNG_03440	TonB-dep. siderophore receptor (Colicin I-labeled)	TonB-dependent siderophore receptor	Colicin I receptor	0.344693	0.509478
MBONJJNG_00684	TonB-dep. siderophore receptor (BtuB-labeled)	TonB-dependent siderophore receptor	Vitamin B12 transporter BtuB	0.321116	0.709377
MBONJJNG_03894	TonB-dep. siderophore receptor (fecA)	TonB-dependent siderophore receptor	fecA	0.312439	0.731276
MBONJJNG_02044	TonB-dep. heme/Hb receptor (Colicin I-labeled)	TonB-dependent siderophore receptor	Colicin I receptor	0.310686	0.685049
MBONJJNG_02040	TonB-dep. siderophore receptor (BfrD-labeled)	TonB-dependent siderophore receptor	putative TonB-dependent receptor BfrD	0.218223	0.984403
MBONJJNG_03083	TonB-dep. siderophore receptor (Pesticin-labeled)	TonB-dependent siderophore receptor	Pesticin receptor	0.19145	0.998177
MBONJJNG_00026	TonB-dep. hemoglobin/Tf/Lf receptor (Colicin I-labeled)	TonB-dependent siderophore receptor	Colicin I receptor	0.188848	0.965235
MBONJJNG_03737	TonB-dep. hemoglobin/Tf/Lf receptor	TonB-dependent siderophore receptor	putative TonB-dependent receptor	0.153886	0.815097
MBONJJNG_03420	TonB-dep. heme/Hb receptor (Colicin I-labeled)	TonB-dependent siderophore receptor	Colicin I receptor	0.135232	0.785755
MBONJJNG_04126	TonB-dep. heme/Hb receptor (Colicin I-labeled)	TonB-dependent siderophore receptor	Colicin I receptor	0.128142	0.824163
MBONJJNG_03114	TonB-dep. siderophore receptor (fecA)	TonB-dependent siderophore receptor	fecA	0.100723	0.687591
MBONJJNG_02967	TonB-dep. siderophore receptor	TonB-dependent siderophore receptor	Ferrichrome-iron receptor	0.099844	0.667357
MBONJJNG_01819	TonB-dep. hemoglobin/Tf/Lf receptor	TonB-dependent siderophore receptor	putative TonB-dependent receptor	0.091888	0.926811
MBONJJNG_02223	TonB-dep. hemoglobin/Tf/Lf receptor	TonB-dependent siderophore receptor	iron complex outermembrane recepter protein	0.088778	0.581107
MBONJJNG_03833	TonB-dep. siderophore receptor (FhuE-labeled)	TonB-dependent siderophore receptor	FhuE receptor	0.040218	0.71543
MBONJJNG_00957	TonB-dep. siderophore receptor	TonB-dependent siderophore receptor	Ferrichrome-iron receptor	0.006698	0.762776
MBONJJNG_00406	TonB-dep. siderophore receptor	TonB-dependent siderophore receptor	Ferrichrome-iron receptor	-0.0764	0.278524
MBONJJNG_03675	TonB-dep. heme/Hb receptor (Ferric enterobactin-labeled)	TonB-dependent siderophore receptor	Ferric enterobactin receptor	-0.118108	0.184136
MBONJJNG_03832	TonB-dep. hemoglobin/Tf/Lf receptor	TonB-dependent siderophore receptor	iron complex outermembrane recepter protein	-0.123463	0.0959124
MBONJJNG_00114	TonB-dep. hemoglobin/Tf/Lf receptor	TonB-dependent siderophore receptor	Vitamin B12 transporter BtuB	-0.129561	0.115666
MBONJJNG_00287	TonB-dep. heme/Hb receptor (BtuB-labeled)	TonB-dependent siderophore receptor	Vitamin B12 transporter BtuB	-0.197889	0.00320558
MBONJJNG_02570	TonB-dep. B12 receptor (BtuB)	TonB-dependent B12 receptor	Vitamin B12 transporter BtuB	0.570805	0.028381
MBONJJNG_03941	TonB-dep. B12 receptor (Colicin I-labeled)	TonB-dependent B12 receptor	Colicin I receptor	0.52902	0.533911
MBONJJNG_00683	TonB-dep. B12 receptor	TonB-dependent B12 receptor	iron complex outermembrane recepter protein	0.468523	0.539429
MBONJJNG_02557	TonB-dep. B12 receptor	TonB-dependent B12 receptor	Vitamin B12 transporter BtuB	0.396639	0.383373
MBONJJNG_01852	TonB-dep. B12 receptor	TonB-dependent B12 receptor	Vitamin B12 transporter BtuB	0.338333	0.663756
MBONJJNG_02222	TonB-dep. B12 receptor	TonB-dependent B12 receptor	Vitamin B12 transporter BtuB	0.236441	0.863297
MBONJJNG_02307	TonB-dep. B12 receptor	TonB-dependent B12 receptor	Vitamin B12 transporter BtuB	0.165991	0.895127
MBONJJNG_00956	TonB-dep. B12 receptor	TonB-dependent B12 receptor	Vitamin B12 transporter BtuB	0.10468	0.806974
MBONJJNG_00327	TonB-dep. B12 receptor	TonB-dependent B12 receptor	Vitamin B12 transporter BtuB	0.037396	0.545724
MBONJJNG_03831	TonB-dep. B12 receptor	TonB-dependent B12 receptor	Vitamin B12 transporter BtuB	-0.116333	0.142495
MBONJJNG_04134	Ferric-pseudobactin BN7/BN8 receptor	TonB-dependent receptor (other/unresolved)	Ferric-pseudobactin BN7/BN8 receptor	1.65052	NA
MBONJJNG_04048	TonB-dep. receptor (Hemin/Cu - conflicting)	TonB-dependent receptor (other/unresolved)	Hemin receptor	0.799633	0.0126085
MBONJJNG_01330	TonB-dep. receptor (generic)	TonB-dependent receptor (other/unresolved)	Colicin I receptor	0.248744	0.838925

### Sheet: C46_community
Table S2
Locus_tag	Verified_gene_name	Functional_group	Prokka_original_label	log2FC_SC_mfec_vs_Col0	padj_SC
MBONJJNG_00890	dhbF (NRPS condensation)	Enterobactin/DHB biosynthesis	dhbF/entD	0.575465	NA
MBONJJNG_00892	entA (DHB dehydrogenase)	Enterobactin/DHB biosynthesis	entA	1.2942	0.0243014
MBONJJNG_00888	dhbE (DHB-AMP ligase)	Enterobactin/DHB biosynthesis	dhbE	0.624664	0.376496
MBONJJNG_00891	entF (NRPS AMP-binding/thioesterase)	Enterobactin/DHB biosynthesis	entF	0.627818	0.292795
MBONJJNG_00887	dhbC (isochorismate synthase)	Enterobactin/DHB biosynthesis	dhbC	1.47648	0.0284679
MBONJJNG_00889	entB (isochorismatase)	Enterobactin/DHB biosynthesis	entB	0.874407	0.285246
MBONJJNG_01156	FepD/FecCD-like permease (HmuU)	ABC-transporter permease / periplasmic BP	HmuU	0.657344	NA
MBONJJNG_03902	AfuA (Fe3+ ABC periplasmic BP)	ABC-transporter permease / periplasmic BP	AfuA	0.268673	0.854946
MBONJJNG_02036	TonB (confirmed)	TonB energizer protein	TonB	0.471753	0.694263
MBONJJNG_00046	TolR (mislabeled ExbD)	TolQ/TolR (Tol-Pal, mislabeled)	ExbD	0.15944	NA
MBONJJNG_03143	TolR (mislabeled ExbB)	TolQ/TolR (Tol-Pal, mislabeled)	ExbB	-0.099639	0.58712
MBONJJNG_00562	nfuA (Fe-S carrier)	Fe-S cluster biogenesis	nfuA	0.58191	0.0970132
MBONJJNG_03987	hemN (coproporphyrinogen III oxidase)	Heme biosynthesis	hemN	-0.832516	NA
MBONJJNG_02961	TonB-dep. siderophore receptor (fcuA)	TonB-dependent siderophore receptor	fcuA	-0.597537	NA
MBONJJNG_02551	TonB-dep. heme/Hb/Tf/Lf receptor (hemR)	TonB-dependent siderophore receptor	hemR	-0.18447	0.779719
MBONJJNG_02960	TonB-dep. siderophore receptor (fcuA)	TonB-dependent siderophore receptor	fcuA	0.044115	NA
MBONJJNG_03115	TonB-dep. receptor (FecA-like)	TonB-dependent siderophore receptor	iron complex outermembrane recepter protein	0.047755	NA
MBONJJNG_02115	TonB-dep. siderophore receptor	TonB-dependent siderophore receptor	Ferrichrome-iron receptor	-0.013347	0.930926
MBONJJNG_02116	TonB-dep. siderophore receptor	TonB-dependent siderophore receptor	Ferrichrome-iron receptor	0.285346	0.609339
MBONJJNG_02556	TonB-dep. heme/Hb receptor (BtuB-labeled)	TonB-dependent siderophore receptor	Vitamin B12 transporter BtuB	-0.668717	0.167875
MBONJJNG_03677	TonB-dep. siderophore receptor (Pesticin-labeled)	TonB-dependent siderophore receptor	Pesticin receptor	0.146565	0.913186
MBONJJNG_01844	TonB-dep. siderophore receptor (Ferripyoverdine-labeled)	TonB-dependent siderophore receptor	Ferripyoverdine receptor	0.220643	0.779719
MBONJJNG_00958	TonB-dep. heme/Hb receptor (Colicin I-labeled)	TonB-dependent siderophore receptor	Colicin I receptor	-0.238806	0.516703
MBONJJNG_03536	TonB-dep. siderophore receptor (fcuA)	TonB-dependent siderophore receptor	fcuA	0.179379	0.91005
MBONJJNG_00458	TonB-dep. siderophore receptor (Pesticin-labeled)	TonB-dependent siderophore receptor	Pesticin receptor	-0.198028	0.650375
MBONJJNG_01942	TonB-dep. siderophore receptor (Ferripyoverdine-labeled)	TonB-dependent siderophore receptor	Ferripyoverdine receptor	-0.365602	0.140975
MBONJJNG_00672	TonB-dep. siderophore receptor (Pesticin-labeled)	TonB-dependent siderophore receptor	Pesticin receptor	-0.755773	0.140356
MBONJJNG_01147	TonB-dep. siderophore receptor	TonB-dependent siderophore receptor	Ferrichrome-iron receptor	0.272814	0.578823
MBONJJNG_03440	TonB-dep. siderophore receptor (Colicin I-labeled)	TonB-dependent siderophore receptor	Colicin I receptor	0.277277	0.686057
MBONJJNG_00684	TonB-dep. siderophore receptor (BtuB-labeled)	TonB-dependent siderophore receptor	Vitamin B12 transporter BtuB	-0.279716	0.601243
MBONJJNG_03894	TonB-dep. siderophore receptor (fecA)	TonB-dependent siderophore receptor	fecA	0.386226	0.558552
MBONJJNG_02044	TonB-dep. heme/Hb receptor (Colicin I-labeled)	TonB-dependent siderophore receptor	Colicin I receptor	-0.083611	0.85014
MBONJJNG_02040	TonB-dep. siderophore receptor (BfrD-labeled)	TonB-dependent siderophore receptor	putative TonB-dependent receptor BfrD	-0.054634	0.803234
MBONJJNG_03083	TonB-dep. siderophore receptor (Pesticin-labeled)	TonB-dependent siderophore receptor	Pesticin receptor	-0.001237	0.848937
MBONJJNG_00026	TonB-dep. hemoglobin/Tf/Lf receptor (Colicin I-labeled)	TonB-dependent siderophore receptor	Colicin I receptor	-0.702079	1.1241e-05
MBONJJNG_03737	TonB-dep. hemoglobin/Tf/Lf receptor	TonB-dependent siderophore receptor	putative TonB-dependent receptor	0.301651	0.659595
MBONJJNG_03420	TonB-dep. heme/Hb receptor (Colicin I-labeled)	TonB-dependent siderophore receptor	Colicin I receptor	-0.034588	0.88514
MBONJJNG_04126	TonB-dep. heme/Hb receptor (Colicin I-labeled)	TonB-dependent siderophore receptor	Colicin I receptor	-0.382769	0.0350043
MBONJJNG_03114	TonB-dep. siderophore receptor (fecA)	TonB-dependent siderophore receptor	fecA	0.512465	0.299092
MBONJJNG_02967	TonB-dep. siderophore receptor	TonB-dependent siderophore receptor	Ferrichrome-iron receptor	-0.27377	0.387047
MBONJJNG_01819	TonB-dep. hemoglobin/Tf/Lf receptor	TonB-dependent siderophore receptor	putative TonB-dependent receptor	1.22191	8.59095e-08
MBONJJNG_02223	TonB-dep. hemoglobin/Tf/Lf receptor	TonB-dependent siderophore receptor	iron complex outermembrane recepter protein	-0.938001	2.28627e-06
MBONJJNG_03833	TonB-dep. siderophore receptor (FhuE-labeled)	TonB-dependent siderophore receptor	FhuE receptor	0.334485	0.556934
MBONJJNG_00957	TonB-dep. siderophore receptor	TonB-dependent siderophore receptor	Ferrichrome-iron receptor	0.346659	0.751861
MBONJJNG_00406	TonB-dep. siderophore receptor	TonB-dependent siderophore receptor	Ferrichrome-iron receptor	-0.076921	0.734998
MBONJJNG_03675	TonB-dep. heme/Hb receptor (Ferric enterobactin-labeled)	TonB-dependent siderophore receptor	Ferric enterobactin receptor	-1.25674	6.76843e-13
MBONJJNG_03832	TonB-dep. hemoglobin/Tf/Lf receptor	TonB-dependent siderophore receptor	iron complex outermembrane recepter protein	-0.544261	0.0590347
MBONJJNG_00114	TonB-dep. hemoglobin/Tf/Lf receptor	TonB-dependent siderophore receptor	Vitamin B12 transporter BtuB	-0.701429	8.22445e-13
MBONJJNG_00287	TonB-dep. heme/Hb receptor (BtuB-labeled)	TonB-dependent siderophore receptor	Vitamin B12 transporter BtuB	0.003825	0.839947
MBONJJNG_02570	TonB-dep. B12 receptor (BtuB)	TonB-dependent B12 receptor	Vitamin B12 transporter BtuB	-0.207318	0.235266
MBONJJNG_03941	TonB-dep. B12 receptor (Colicin I-labeled)	TonB-dependent B12 receptor	Colicin I receptor	0.334314	0.768057
MBONJJNG_00683	TonB-dep. B12 receptor	TonB-dependent B12 receptor	iron complex outermembrane recepter protein	0.008936	0.965865
MBONJJNG_02557	TonB-dep. B12 receptor	TonB-dependent B12 receptor	Vitamin B12 transporter BtuB	-0.642163	0.00171208
MBONJJNG_01852	TonB-dep. B12 receptor	TonB-dependent B12 receptor	Vitamin B12 transporter BtuB	0.440157	0.503132
MBONJJNG_02222	TonB-dep. B12 receptor	TonB-dependent B12 receptor	Vitamin B12 transporter BtuB	-0.951006	3.44144e-08
MBONJJNG_02307	TonB-dep. B12 receptor	TonB-dependent B12 receptor	Vitamin B12 transporter BtuB	-0.232344	0.235266
MBONJJNG_00956	TonB-dep. B12 receptor	TonB-dependent B12 receptor	Vitamin B12 transporter BtuB	0.45049	0.292795
MBONJJNG_00327	TonB-dep. B12 receptor	TonB-dependent B12 receptor	Vitamin B12 transporter BtuB	-0.813395	1.05298e-06
MBONJJNG_03831	TonB-dep. B12 receptor	TonB-dependent B12 receptor	Vitamin B12 transporter BtuB	-0.593917	3.63093e-06
MBONJJNG_04134	Ferric-pseudobactin BN7/BN8 receptor	TonB-dependent receptor (other/unresolved)	Ferric-pseudobactin BN7/BN8 receptor	0.379377	NA
MBONJJNG_04048	TonB-dep. receptor (Hemin/Cu - conflicting)	TonB-dependent receptor (other/unresolved)	Hemin receptor	0.571467	0.0128922
MBONJJNG_01330	TonB-dep. receptor (generic)	TonB-dependent receptor (other/unresolved)	Colicin I receptor	0.468911	0.155425
