## Supplementary material for "Iron as a principal mediator of dysbiosis prevention in the phyllosphere": Suppmentary Table 1-8: Supp. Table S3,4 RNA-seq table wt, mfec 4.5 wks.xlsx

### Sheet: 4.5 wks
Table S3
Gene ID	Gene Name	log2FoldChange	padj
AT4G25100	FSD1	7.56493	3.2e-207
AT3G56980	bHLH39	6.38609	0.000847746
AT3G56970	bHLH38	4.15174	0.0529102
AT1G74770	BTSL1	2.30858	0.0470505
AT5G04150	bHLH101	2.25284	0.257251
AT1G47400	IMA1	2.03091	0.205962
AT2G41240	bHLH100	1.94466	NA
AT2G30766	IMA3	1.51883	0.00337712
AT1G47395	IMA2	0.904612	NA
AT2G01770	VIT1	0.725961	NA
AT4G16370	OPT3	0.525832	0.0214574
AT3G47640	PYE	0.520475	0.428196
AT3G18290	BTS	0.438768	0.0555205
AT1G35515	MYB8	0.4133	0.851021
AT4G24120	YSL1	0.404117	0.112996
AT5G49740	FRO7	0.37033	0.0193332
AT5G49730	FRO6	0.339859	0.0989476
AT3G25190	VTL5	0.144854	NA
AT1G56430	NAS4	0.135104	0.853502
AT1G51070	bHLH115	0.0929411	0.845459
AT2G28160	FIT	-0.0181766	0.991435
AT1G01580	FRO2	-0.0295908	0.991298
AT1G18910	BTSL2	-0.202477	0.765025
AT3G60330	AHA7	-0.274246	0.936287
AT5G01600	FER1	-0.36198	0.845024
AT3G11050	FER2	-0.485213	NA
AT3G56090	FER3	-0.74009	0.195261
AT2G40300	FER4	-0.822176	0.107272
AT1G56160	MYB72	-1.3591	NA
Supplementary Figure
Log fold changes of iron genes in WT and mfec plants at 4.5 weeks

### Sheet: 2.5 wks
Table S4
Gene ID	Gene Name	log2FoldChange	pvalue	padj
AT4G25100	FSD1	5.14297	2.08587e-34	7.02011e-32
AT5G01600	FER1	-0.85951	5.63014e-12	3.39136e-10
AT4G16370	OPT3	0.482125	2.35459e-11	1.32426e-09
AT2G30766	IMA3	1.92313	2.03586e-10	9.94616e-09
AT3G56090	FER3	-0.575517	8.24004e-06	0.0001574
AT2G40300	FER4	-0.749492	1.41427e-05	0.000249059
AT5G49740	FRO7	0.297928	2.49816e-05	0.000402802
AT3G56980	bHLH39	5.04333	0.00337863	0.0236817
AT3G56970	bHLH38	2.20636	0.0635251	0.216165
AT5G49730	FRO6	0.110181	0.0691291	0.229023
AT1G47400	IMA1	1.54503	0.0790829	0.251809
AT1G18910	BTSL2	0.356718	0.137807	0.359626
AT1G35515	MYB8	0.756845	0.152399	0.382813
AT1G47395	IMA2	1.31722	0.154529	0.386651
AT3G47640	PYE	0.286796	0.215639	0.470681
AT2G41240	YSL1	1.91471	0.226634	0.484311
AT2G41240	bHLH100	1.91471	0.226634	0.484311
AT3G60330	AHA7	-1.09652	0.239501	0.500698
AT1G74770	BTSL1	0.692881	0.344692	0.610165
AT2G28160	FIT	0.372529	0.481084	0.72279
AT1G56430	NAS4	0.109294	0.487707	0.727712
AT1G01580	FRO2	-0.332994	0.508649	0.742812
AT3G11050	FER2	0.545376	0.613679	0.813545
AT5G04150	bHLH101	0.423944	0.613977	0.813787
AT3G18290	BTS	0.0512195	0.618775	0.816471
AT1G51070	bHLH115	-0.0110597	0.911994	0.964595
AT1G56160	MYB72	-1.83266	0.600018	NA
AT3G25190	vtl5	-3.14347	0.353239	NA
Supplementary Figure
Log fold changes of iron genes in WT and mfec plants at 2.5 weeks
