## Supplementary material for "Iron as a principal mediator of dysbiosis prevention in the phyllosphere": Suppmentary Table 1-8: Supp. Table S7 a-SMASH BiGscape classification SynCom-Col-0.xlsx

### Sheet: aSMASH_raw
Supplementary Table S6
Phylum	Strain	BGC	Product Prediction	BiG-SCAPE class
Betaproteobacteria	Achromobacter xylosoxidans	C15_tig00004764_pilon.region007	arylpolyene	Others	arylpolyene
Alphaproteobacteria	Rhizobium sp.	C18_tig00000001_pilon.region002	arylpolyene	Others	arylpolyene
Betaproteobacteria	Achromobacter xylosoxidans	C1_tig00000001_pilon.region004	arylpolyene	Others	arylpolyene
Betaproteobacteria	Pandoraea sp.	C22_tig00000001_pilon.region003	arylpolyene	Others	arylpolyene
Betaproteobacteria	Variovorax paradoxus	C23_tig00000001_pilon.region001	arylpolyene	Others	arylpolyene
Gammaproteobacteria	Stenotrophomonas maltophilia	C24_tig00000001_pilon.region001	arylpolyene	Others	arylpolyene
Betaproteobacteria	Pandoraea sp.	C25_tig00000003_pilon.region004	arylpolyene	Others	arylpolyene
Betaproteobacteria	Achromobacter xylosoxidans	C27_tig00000001_pilon.region011	arylpolyene	Others	arylpolyene
Betaproteobacteria	Pandoraea sp.	C28_tig00000001_pilon.region004	arylpolyene	Others	arylpolyene
Gammaproteobacteria	Stenotrophomonas maltophilia	C32_tig00000001_pilon.region002	arylpolyene	Others	arylpolyene
Betaproteobacteria	Variovorax sp.	C35_tig00000001_pilon.region001	arylpolyene	Others	arylpolyene
Betaproteobacteria	Variovorax sp.	C36_tig00004698_pilon.region001	arylpolyene	Others	arylpolyene
Betaproteobacteria	Variovorax sp.	C37_tig00000001_pilon.region003	arylpolyene	Others	arylpolyene
Firmicutes	Paenibacillus chondroitinus	C3_tig00000105_pilon.region004	arylpolyene	Others	arylpolyene
Betaproteobacteria	Pandoraea sp.	C43_tig00000001_pilon.region004	arylpolyene	Others	arylpolyene
Gammaproteobacteria	Stenotrophomonas maltophilia	C45_tig00000001_pilon.region001	arylpolyene	Others	arylpolyene
Gammaproteobacteria	Stenotrophomonas maltophilia	C46_tig00000001_pilon.region003	arylpolyene	Others	arylpolyene
Betaproteobacteria	Variovorax paradoxus	C47_tig00000001_pilon.region005	arylpolyene	Others	arylpolyene
Bacteroidetes	Mucilaginibacter sp.	C48_tig00000001_pilon.region003	arylpolyene	Others	arylpolyene
Betaproteobacteria	Achromobacter xylosoxidans	C50_tig00000001_pilon.region003	arylpolyene	Others	arylpolyene
Betaproteobacteria	Variovorax sp.	C52_tig00000938_pilon.region005	arylpolyene	Others	arylpolyene
Betaproteobacteria	Variovorax paradoxus	C7_tig00000001_pilon.region005	arylpolyene	Others	arylpolyene
Betaproteobacteria	Variovorax sp.	C8_tig00000001_pilon.region001	arylpolyene	Others	arylpolyene
Alphaproteobacteria	Rhizobium sp.	C10_tig00000016_pilon.region002	betalactone	Others	betalactone
Alphaproteobacteria	Rhizobium sp.	C10_tig00000016_pilon.region004	betalactone	Others	betalactone
Betaproteobacteria	Comamonas testosteroni	C13_tig00000001_pilon.region001	betalactone	Others	betalactone
Betaproteobacteria	Comamonas testosteroni	C13_tig00000001_pilon.region004	betalactone	Others	betalactone
Betaproteobacteria	Achromobacter xylosoxidans	C15_tig00004764_pilon.region001	betalactone	Others	betalactone
Betaproteobacteria	Achromobacter xylosoxidans	C1_tig00000001_pilon.region010	betalactone	Others	betalactone
Betaproteobacteria	Variovorax paradoxus	C23_tig00000003_pilon.region001	betalactone	Others	betalactone
Betaproteobacteria	Achromobacter xylosoxidans	C27_tig00000001_pilon.region005	betalactone	Others	betalactone
Betaproteobacteria	Comamonas testosteroni	C33_tig00000021_pilon.region001	betalactone	Others	betalactone
Betaproteobacteria	Variovorax sp.	C35_tig00000001_pilon.region002	betalactone	Others	betalactone
Betaproteobacteria	Variovorax sp.	C36_tig00004700_pilon.region001	betalactone	Others	betalactone
Betaproteobacteria	Variovorax sp.	C37_tig00000001_pilon.region004	betalactone	Others	betalactone
Betaproteobacteria	Comamonas testosteroni	C39_tig00000001_pilon.region002	betalactone	Others	betalactone
Betaproteobacteria	Variovorax paradoxus	C47_tig00000015_pilon.region001	betalactone	Others	betalactone
Betaproteobacteria	Variovorax paradoxus	C47_tig00000015_pilon.region004	betalactone	Others	betalactone
Betaproteobacteria	Achromobacter xylosoxidans	C50_tig00000001_pilon.region009	betalactone	Others	betalactone
Alphaproteobacteria	Sphingomonas melonis	C51_tig00000568_pilon.region001	betalactone	Others	betalactone
Betaproteobacteria	Variovorax sp.	C52_tig00000938_pilon.region004	betalactone	Others	betalactone
Betaproteobacteria	Comamonas testosteroni	C6_tig00000018_pilon.region002	betalactone	Others	betalactone
Betaproteobacteria	Variovorax paradoxus	C7_tig00000006_pilon.region002	betalactone	Others	betalactone
Betaproteobacteria	Variovorax sp.	C8_tig00000001_pilon.region008	betalactone	Others	autoinducer
Firmicutes	Paenibacillus sp.	C11-3_tig00000001_pilon.region003	cyclic-lactone-autoinducer	RiPPs	autoinducer
Firmicutes	Paenibacillus sp.	C11-4_tig00000003_pilon.region004	cyclic-lactone-autoinducer	RiPPs	autoinducer
Firmicutes	Paenibacillus chondroitinus	C3_tig00000105_pilon.region001	cyclic-lactone-autoinducer	RiPPs	autoinducer
Bacteroidetes	Dyadobacter sp.	C26_tig00000001_pilon.region003	hglE-KS.T1PKS	PKSother	Other
Alphaproteobacteria	Rhizobium sp.	C10_tig00000026_pilon.region001	hserlactone	Others	autoinducer
Alphaproteobacteria	Rhizobium sp.	C10_tig00000029_pilon.region002	hserlactone	Others	autoinducer
Betaproteobacteria	Variovorax paradoxus	C23_tig00000003_pilon.region003	hserlactone	Others	autoinducer
Betaproteobacteria	Variovorax sp.	C35_tig00002951_pilon.region001	hserlactone	Others	autoinducer
Betaproteobacteria	Variovorax sp.	C35_tig00002951_pilon.region005	hserlactone	Others	autoinducer
Betaproteobacteria	Variovorax paradoxus	C47_tig00000015_pilon.region003	hserlactone	Others	autoinducer
Betaproteobacteria	Variovorax paradoxus	C7_tig00000006_pilon.region001	hserlactone	Others	autoinducer
Firmicutes	Paenibacillus sp.	C11-1_tig00000011_pilon.region003	hserlactone.lassopeptide	Others	autoinducer
Betaproteobacteria	Variovorax sp.	C38_tig00000002_pilon.region003	hserlactone.lassopeptide	Others	autoinducer
Betaproteobacteria	Achromobacter xylosoxidans	C15_tig00004764_pilon.region010	hydrogen-cyanide	Others	hydrogen-cyanide
Betaproteobacteria	Achromobacter xylosoxidans	C15_tig00004764_pilon.region011	hydrogen-cyanide	Others	hydrogen-cyanide
Alphaproteobacteria	Rhizobium sp.	C18_tig00000007_pilon.region001	hydrogen-cyanide	Others	hydrogen-cyanide
Betaproteobacteria	Achromobacter xylosoxidans	C1_tig00000001_pilon.region007	hydrogen-cyanide	Others	hydrogen-cyanide
Betaproteobacteria	Achromobacter xylosoxidans	C1_tig00000001_pilon.region008	hydrogen-cyanide	Others	hydrogen-cyanide
Betaproteobacteria	Pandoraea sp.	C22_tig00000001_pilon.region001	hydrogen-cyanide	Others	hydrogen-cyanide
Betaproteobacteria	Pandoraea sp.	C22_tig00000001_pilon.region006	hydrogen-cyanide	Others	hydrogen-cyanide
Betaproteobacteria	Pandoraea sp.	C25_tig00000003_pilon.region001	hydrogen-cyanide	Others	hydrogen-cyanide
Betaproteobacteria	Achromobacter xylosoxidans	C27_tig00000001_pilon.region007	hydrogen-cyanide	Others	hydrogen-cyanide
Betaproteobacteria	Achromobacter xylosoxidans	C27_tig00000001_pilon.region008	hydrogen-cyanide	Others	hydrogen-cyanide
Betaproteobacteria	Pandoraea sp.	C28_tig00000001_pilon.region001	hydrogen-cyanide	Others	hydrogen-cyanide
Betaproteobacteria	Pandoraea sp.	C28_tig00000001_pilon.region006	hydrogen-cyanide	Others	hydrogen-cyanide
Betaproteobacteria	Variovorax sp.	C35_tig00000001_pilon.region008	hydrogen-cyanide	Others	hydrogen-cyanide
Betaproteobacteria	Variovorax sp.	C36_tig00004698_pilon.region002	hydrogen-cyanide	Others	hydrogen-cyanide
Betaproteobacteria	Variovorax sp.	C37_tig00000001_pilon.region002	hydrogen-cyanide	Others	hydrogen-cyanide
Betaproteobacteria	Pandoraea sp.	C43_tig00000001_pilon.region002	hydrogen-cyanide	Others	hydrogen-cyanide
Betaproteobacteria	Pandoraea sp.	C43_tig00000001_pilon.region007	hydrogen-cyanide	Others	hydrogen-cyanide
Betaproteobacteria	Variovorax paradoxus	C47_tig00000001_pilon.region006	hydrogen-cyanide	Others	hydrogen-cyanide
Betaproteobacteria	Achromobacter xylosoxidans	C50_tig00000001_pilon.region006	hydrogen-cyanide	Others	hydrogen-cyanide
Betaproteobacteria	Achromobacter xylosoxidans	C50_tig00000001_pilon.region007	hydrogen-cyanide	Others	hydrogen-cyanide
Betaproteobacteria	Variovorax sp.	C52_tig00000938_pilon.region006	hydrogen-cyanide	Others	hydrogen-cyanide
Betaproteobacteria	Variovorax paradoxus	C7_tig00000001_pilon.region004	hydrogen-cyanide	Others	hydrogen-cyanide
Betaproteobacteria	Variovorax sp.	C8_tig00000001_pilon.region002	hydrogen-cyanide	Others	hydrogen-cyanide
Alphaproteobacteria	Novosphingobium sp.	C9_tig00000006_pilon.region002	hydrogen-cyanide	Others	hydrogen-cyanide
Firmicutes	Paenibacillus sp.	C11-1_tig00000011_pilon.region005	indole	Others	Other
Betaproteobacteria	Variovorax sp.	C38_tig00000002_pilon.region001	indole	Others	Other
Bacteroidetes	Dyadobacter sp.	C26_tig00000011_pilon.region001	lanthipeptide-class-i	RiPPs	Other
Bacteroidetes	Mucilaginibacter sp.	C48_tig00000001_pilon.region002	lanthipeptide-class-iv	RiPPs	Other
Firmicutes	Paenibacillus sp.	C11-2_tig00000001_pilon.region004	LAP	RiPPs	Other
Betaproteobacteria	Achromobacter xylosoxidans	C15_tig00004764_pilon.region005	LAP	RiPPs	Other
Betaproteobacteria	Achromobacter xylosoxidans	C1_tig00000001_pilon.region002	LAP	RiPPs	Other
Betaproteobacteria	Achromobacter xylosoxidans	C27_tig00000001_pilon.region001	LAP	RiPPs	Other
Firmicutes	Paenibacillus chondroitinus	C2_tig00000001_pilon.region002	LAP	RiPPs	Other
Firmicutes	Paenibacillus chondroitinus	C41_tig00001990_pilon.region004	LAP	RiPPs	Other
Firmicutes	Paenibacillus chondroitinus	C49_tig00000001_pilon.region006	LAP	RiPPs	Other
Betaproteobacteria	Achromobacter xylosoxidans	C50_tig00000001_pilon.region001	LAP	RiPPs	Other
Firmicutes	Paenibacillus chondroitinus	C2_tig00000008_pilon.region002	lassopeptide	RiPPs	Other
Firmicutes	Paenibacillus chondroitinus	C3_tig00000103_pilon.region001	lassopeptide	RiPPs	Other
Firmicutes	Paenibacillus chondroitinus	C42_tig00000001_pilon.region007	lassopeptide	RiPPs	Other
Firmicutes	Paenibacillus chondroitinus	C53_tig00000104_pilon.region002	lassopeptide	RiPPs	Other
Bacteroidetes	Chryseobacterium sp.	C19_tig00001694_pilon.region003	microviridin	RiPPs	Other
Bacteroidetes	Chryseobacterium sp.	C21_tig00000001_pilon.region004	microviridin	RiPPs	Other
Bacteroidetes	Chryseobacterium sp.	C30_tig00000001_pilon.region004	microviridin	RiPPs	Other
Bacteroidetes	Chryseobacterium sp.	C31_tig00000529_pilon.region003	microviridin	RiPPs	Other
Bacteroidetes	Chryseobacterium sp.	C4_tig00000001_pilon.region002	microviridin	RiPPs	Other
Bacteroidetes	Chryseobacterium sp.	C5_tig00000001_pilon.region002	microviridin	RiPPs	Other
Alphaproteobacteria	Rhizobium sp.	C18_tig00000001_pilon.region001	NAGGN	Others	Other
Alphaproteobacteria	Rhizobium sp.	C10_tig00000016_pilon.region001	NAPAA	NRPS	Other
Betaproteobacteria	Comamonas testosteroni	C13_C13_tig00000001_pilon.region003	NAPAA	NRPS	Other
Alphaproteobacteria	Rhizobium sp.	C18_tig00000004_pilon.region001	NAPAA	NRPS	Other
Betaproteobacteria	Achromobacter xylosoxidans	C1_tig00000001_pilon.region006	NAPAA	NRPS	Other
Betaproteobacteria	Achromobacter xylosoxidans	C27_tig00000001_pilon.region009	NAPAA	NRPS	Other
Alphaproteobacteria	Sphingomonas melonis	C51_tig00000031_pilon.region001	NAPAA	NRPS	Other
Betaproteobacteria	Comamonas testosteroni	C33_tig00000021_pilon.region003	NAPAA.betalactone	Others	Other
Betaproteobacteria	Comamonas testosteroni	C39_tig00000001_pilon.region004	NAPAA.betalactone	Others	Other
Betaproteobacteria	Comamonas testosteroni	C6_tig00000020_pilon.region001	NAPAA.betalactone	Others	Other
Betaproteobacteria	Achromobacter xylosoxidans	C15_tig00004764_pilon.region006	NI-siderophore	Others	NI-siderophore
Betaproteobacteria	Achromobacter xylosoxidans	C1_tig00000001_pilon.region003	NI-siderophore	Others	NI-siderophore
Betaproteobacteria	Achromobacter xylosoxidans	C27_tig00000001_pilon.region012	NI-siderophore	Others	NI-siderophore
Firmicutes	Paenibacillus chondroitinus	C2_tig00000001_pilon.region004	NI-siderophore	Others	NI-siderophore
Firmicutes	Paenibacillus chondroitinus	C41_tig00001990_pilon.region006	NI-siderophore	Others	NI-siderophore
Firmicutes	Paenibacillus chondroitinus	C42_tig00000001_pilon.region006	NI-siderophore	Others	NI-siderophore
Firmicutes	Paenibacillus chondroitinus	C49_tig00000001_pilon.region008	NI-siderophore	Others	NI-siderophore
Betaproteobacteria	Achromobacter xylosoxidans	C50_tig00000001_pilon.region002	NI-siderophore	Others	NI-siderophore
Firmicutes	Paenibacillus chondroitinus	C53_tig00000102_pilon.region002	NI-siderophore	Others	NI-siderophore
Firmicutes	Paenibacillus sp.	C11-3_tig00000001_pilon.region010	NRPS	NRPS	NRPS
Firmicutes	Paenibacillus sp.	C11-4_tig00000001_pilon.region004	NRPS	NRPS	NRPS
Betaproteobacteria	Variovorax paradoxus	C23_tig00000003_pilon.region002	NRPS	NRPS	NRPS
Betaproteobacteria	Variovorax sp.	C35_tig00002951_pilon.region002	NRPS	NRPS	NRPS
Betaproteobacteria	Variovorax sp.	C36_tig00000003_pilon.region003	NRPS	NRPS	NRPS
Betaproteobacteria	Variovorax sp.	C37_tig00000005_pilon.region001	NRPS	NRPS	NRPS
Betaproteobacteria	Variovorax paradoxus	C47_tig00000015_pilon.region002	NRPS	NRPS	NRPS
Bacteroidetes	Mucilaginibacter sp.	C48_tig00000001_pilon.region001	NRPS	NRPS	NRPS
Bacteroidetes	Mucilaginibacter sp.	C48_tig00000001_pilon.region007	NRPS	NRPS	NRPS
Betaproteobacteria	Variovorax sp.	C52_tig00000008_pilon.region002	NRPS	NRPS	NRPS
Betaproteobacteria	Variovorax paradoxus	C7_tig00000006_pilon.region003	NRPS	NRPS	NRPS
Betaproteobacteria	Variovorax sp.	C8_tig00000003_pilon.region001	NRPS	NRPS	NRPS
Firmicutes	Paenibacillus sp.	C11-3_tig00000001_pilon.region001	NRPS-like	NRPS	NRPS
Firmicutes	Paenibacillus sp.	C11-4_tig00000001_pilon.region005	NRPS-like	NRPS	NRPS
Betaproteobacteria	Achromobacter xylosoxidans	C15_tig00004764_pilon.region009	NRPS-like	NRPS	NRPS
Firmicutes	Paenibacillus chondroitinus	C3_tig00000105_pilon.region002	NRPS-like	NRPS	NRPS
Betaproteobacteria	Achromobacter xylosoxidans	C50_tig00000001_pilon.region005	NRPS-like	NRPS	NRPS
Gammaproteobacteria	Stenotrophomonas maltophilia	C24_tig00000001_pilon.region003	NRPS-like.lanthipeptide-class-ii	Others	Other
Gammaproteobacteria	Stenotrophomonas maltophilia	C46_tig00000001_pilon.region001	NRPS-like.lanthipeptide-class-ii	Others
Betaproteobacteria	Variovorax sp.	C36_tig00000003_pilon.region001	NRPS-like.NRPS.T1PKS	PKS-NRP_Hybrids
Firmicutes	Paenibacillus sp.	C11-1_tig00000011_pilon.region006	NRPS-like.T1PKS	PKS-NRP_Hybrids
Betaproteobacteria	Achromobacter xylosoxidans	C15_tig00004764_pilon.region003	NRPS-like.T1PKS	PKS-NRP_Hybrids
Betaproteobacteria	Achromobacter xylosoxidans	C27_tig00000001_pilon.region003	NRPS-like.T1PKS	PKS-NRP_Hybrids
Betaproteobacteria	Variovorax sp.	C38_tig00000002_pilon.region006	NRPS-like.T1PKS	PKS-NRP_Hybrids
Betaproteobacteria	Achromobacter xylosoxidans	C50_tig00000001_pilon.region011	NRPS-like.T1PKS	PKS-NRP_Hybrids
Gammaproteobacteria	Stenotrophomonas maltophilia	C32_tig00000001_pilon.region001	NRPS.lanthipeptide-class-ii.NRP-metallophore	Others	NRP-metallophore-Hybrid
Gammaproteobacteria	Stenotrophomonas maltophilia	C45_tig00000001_pilon.region002	NRPS.lanthipeptide-class-ii.NRP-metallophore	Others	NRP-metallophore-Hybrid
Alphaproteobacteria	Rhizobium sp.	C10_tig00000016_pilon.region003	NRPS.NRP-metallophore	Others	NRP-metallophore-Hybrid
Alphaproteobacteria	Rhizobium sp.	C18_tig00000001_pilon.region003	NRPS.NRP-metallophore	Others	NRP-metallophore-Hybrid
Alphaproteobacteria	Rhizobium sp.	C10_tig00000015_pilon.region002	NRPS.T1PKS	PKS-NRP_Hybrids	Other
Alphaproteobacteria	Rhizobium sp.	C18_tig00000004_pilon.region002	NRPS.T1PKS	PKS-NRP_Hybrids	Other
Betaproteobacteria	Variovorax paradoxus	C23_tig00000001_pilon.region004	NRPS.T1PKS	PKS-NRP_Hybrids	Other
Betaproteobacteria	Variovorax sp.	C35_tig00002951_pilon.region004	NRPS.T1PKS	PKS-NRP_Hybrids	Other
Betaproteobacteria	Variovorax sp.	C37_tig00000005_pilon.region003	NRPS.T1PKS	PKS-NRP_Hybrids	Other
Betaproteobacteria	Variovorax sp.	C52_tig00000008_pilon.region003	NRPS.T1PKS	PKS-NRP_Hybrids	Other
Betaproteobacteria	Variovorax sp.	C8_tig00000003_pilon.region003	NRPS.T1PKS	PKS-NRP_Hybrids	Other
Betaproteobacteria	Variovorax sp.	C35_tig00000001_pilon.region006	NRPS.T1PKS.NRP-metallophore	Others	NRP-metallophore-Hybrid
Betaproteobacteria	Variovorax sp.	C36_tig00004698_pilon.region004	NRPS.T1PKS.NRP-metallophore	Others	NRP-metallophore-Hybrid
Betaproteobacteria	Variovorax sp.	C37_tig00000001_pilon.region008	NRPS.T1PKS.NRP-metallophore	Others	NRP-metallophore-Hybrid
Betaproteobacteria	Variovorax paradoxus	C47_tig00000001_pilon.region001	NRPS.T1PKS.NRP-metallophore	Others	NRP-metallophore-Hybrid
Betaproteobacteria	Variovorax sp.	C52_tig00000938_pilon.region008	NRPS.T1PKS.NRP-metallophore	Others	NRP-metallophore-Hybrid
Betaproteobacteria	Variovorax paradoxus	C7_tig00000001_pilon.region002	NRPS.T1PKS.NRP-metallophore	Others	NRP-metallophore-Hybrid
Betaproteobacteria	Variovorax sp.	C8_tig00000001_pilon.region004	NRPS.T1PKS.NRP-metallophore	Others	NRP-metallophore-Hybrid
Alphaproteobacteria	Rhizobium sp.	C10_tig00000015_pilon.region003	phosphonate	Others	Other
Alphaproteobacteria	Rhizobium sp.	C18_tig00000004_pilon.region003	phosphonate	Others	Other
Betaproteobacteria	Achromobacter xylosoxidans	C15_tig00004764_pilon.region002	phosphonate-like	Others	Other
Betaproteobacteria	Achromobacter xylosoxidans	C27_tig00000001_pilon.region004	phosphonate-like	Others	Other
Betaproteobacteria	Variovorax sp.	C35_tig00002951_pilon.region003	phosphonate-like	Others	Other
Betaproteobacteria	Variovorax sp.	C36_tig00000003_pilon.region002	phosphonate-like	Others	Other
Betaproteobacteria	Variovorax sp.	C37_tig00000005_pilon.region002	phosphonate-like	Others	Other
Betaproteobacteria	Achromobacter xylosoxidans	C50_tig00000001_pilon.region010	phosphonate-like	Others	Other
Betaproteobacteria	Variovorax sp.	C52_tig00000008_pilon.region001	phosphonate-like	Others	Other
Betaproteobacteria	Variovorax sp.	C52_tig00000008_pilon.region004	phosphonate-like	Others	Other
Betaproteobacteria	Variovorax sp.	C8_tig00000003_pilon.region002	phosphonate-like	Others	Other
Firmicutes	Paenibacillus sp.	C11-2_tig00000001_pilon.region002	proteusin	RiPPs	Other
Firmicutes	Paenibacillus sp.	C11-3_tig00000001_pilon.region004	proteusin	RiPPs	Other
Firmicutes	Paenibacillus sp.	C11-4_tig00000003_pilon.region003	proteusin	RiPPs	Other
Bacteroidetes	Chryseobacterium sp.	C19_tig00001694_pilon.region002	proteusin	RiPPs	Other
Bacteroidetes	Chryseobacterium sp.	C21_tig00000001_pilon.region003	proteusin	RiPPs	Other
Firmicutes	Paenibacillus chondroitinus	C2_tig00000001_pilon.region003	proteusin	RiPPs	Other
Bacteroidetes	Chryseobacterium sp.	C30_tig00000001_pilon.region003	proteusin	RiPPs	Other
Bacteroidetes	Chryseobacterium sp.	C31_tig00000529_pilon.region002	proteusin	RiPPs	Other
Firmicutes	Paenibacillus chondroitinus	C3_tig00000108_pilon.region001	proteusin	RiPPs	Other
Firmicutes	Paenibacillus chondroitinus	C41_tig00001990_pilon.region005	proteusin	RiPPs	Other
Firmicutes	Paenibacillus chondroitinus	C42_tig00000001_pilon.region005	proteusin	RiPPs	Other
Firmicutes	Paenibacillus chondroitinus	C49_tig00000001_pilon.region007	proteusin	RiPPs	Other
Bacteroidetes	Chryseobacterium sp.	C4_tig00000001_pilon.region003	proteusin	RiPPs	Other
Firmicutes	Paenibacillus chondroitinus	C53_tig00000102_pilon.region001	proteusin	RiPPs	Other
Bacteroidetes	Chryseobacterium sp.	C5_tig00000001_pilon.region003	proteusin	RiPPs	Other
Alphaproteobacteria	Novosphingobium sp.	C9_tig00000006_pilon.region001	ranthipeptide	RiPPs	Other
Firmicutes	Paenibacillus sp.	C11-3_tig00000001_pilon.region005	redox-cofactor	RiPPs	Other
Firmicutes	Paenibacillus sp.	C11-4_tig00000003_pilon.region002	redox-cofactor	RiPPs	Other
Betaproteobacteria	Variovorax paradoxus	C23_tig00000001_pilon.region003	redox-cofactor	RiPPs	Other
Betaproteobacteria	Variovorax sp.	C35_tig00000001_pilon.region007	redox-cofactor	RiPPs	Other
Betaproteobacteria	Variovorax sp.	C36_tig00004698_pilon.region003	redox-cofactor	RiPPs	Other
Betaproteobacteria	Variovorax sp.	C37_tig00000001_pilon.region001	redox-cofactor	RiPPs	Other
Betaproteobacteria	Variovorax paradoxus	C47_tig00000001_pilon.region007	redox-cofactor	RiPPs	Other
Betaproteobacteria	Variovorax sp.	C52_tig00000938_pilon.region007	redox-cofactor	RiPPs	Other
Betaproteobacteria	Variovorax paradoxus	C7_tig00000001_pilon.region003	redox-cofactor	RiPPs	Other
Betaproteobacteria	Variovorax sp.	C8_tig00000001_pilon.region003	redox-cofactor	RiPPs	Other
Betaproteobacteria	Comamonas testosteroni	C13_tig00000001_pilon.region005	resorcinol	Others	Other
Betaproteobacteria	Achromobacter xylosoxidans	C15_tig00004764_pilon.region012	resorcinol	Others	Other
Betaproteobacteria	Achromobacter xylosoxidans	C1_tig00000001_pilon.region009	resorcinol	Others	Other
Betaproteobacteria	Variovorax paradoxus	C23_tig00000004_pilon.region001	resorcinol	Others	Other
Betaproteobacteria	Achromobacter xylosoxidans	C27_tig00000001_pilon.region006	resorcinol	Others	Other
Betaproteobacteria	Comamonas testosteroni	C33_tig00000023_pilon.region001	resorcinol	Others	Other
Betaproteobacteria	Variovorax sp.	C35_tig00000001_pilon.region003	resorcinol	Others	Other
Betaproteobacteria	Variovorax sp.	C36_tig00004700_pilon.region002	resorcinol	Others	Other
Betaproteobacteria	Variovorax sp.	C37_tig00000001_pilon.region005	resorcinol	Others	Other
Betaproteobacteria	Comamonas testosteroni	C39_tig00000001_pilon.region003	resorcinol	Others	Other
Betaproteobacteria	Variovorax paradoxus	C47_tig00000001_pilon.region004	resorcinol	Others	Other
Betaproteobacteria	Achromobacter xylosoxidans	C50_tig00000001_pilon.region008	resorcinol	Others	Other
Betaproteobacteria	Variovorax sp.	C52_tig00000938_pilon.region003	resorcinol	Others	Other
Betaproteobacteria	Comamonas testosteroni	C6_tig00000018_pilon.region003	resorcinol	Others	Other
Betaproteobacteria	Variovorax paradoxus	C7_tig00000001_pilon.region006	resorcinol	Others	Other
Betaproteobacteria	Variovorax sp.	C8_tig00000001_pilon.region007	resorcinol	Others	Other
Bacteroidetes	Chryseobacterium sp.	C19_tig00001694_pilon.region004	resorcinol.arylpolyene	Others	Other
Bacteroidetes	Chryseobacterium sp.	C21_tig00000001_pilon.region001	resorcinol.arylpolyene	Others	Other
Bacteroidetes	Chryseobacterium sp.	C21_tig00000001_pilon.region005	resorcinol.arylpolyene	Others	Other
Betaproteobacteria	Variovorax paradoxus	C23_tig00000001_pilon.region005	resorcinol.arylpolyene	Others	Other
Bacteroidetes	Dyadobacter sp.	C26_tig00000001_pilon.region001	resorcinol.arylpolyene	Others	Other
Bacteroidetes	Chryseobacterium sp.	C30_tig00000001_pilon.region001	resorcinol.arylpolyene	Others	Other
Bacteroidetes	Chryseobacterium sp.	C31_tig00000529_pilon.region004	resorcinol.arylpolyene	Others	Other
Betaproteobacteria	Variovorax sp.	C35_tig00000001_pilon.region005	resorcinol.arylpolyene	Others	Other
Betaproteobacteria	Variovorax sp.	C36_tig00004698_pilon.region005	resorcinol.arylpolyene	Others	Other
Betaproteobacteria	Variovorax sp.	C37_tig00000001_pilon.region007	resorcinol.arylpolyene	Others	Other
Betaproteobacteria	Variovorax paradoxus	C47_tig00000001_pilon.region002	resorcinol.arylpolyene	Others	Other
Bacteroidetes	Chryseobacterium sp.	C4_tig00000001_pilon.region001	resorcinol.arylpolyene	Others	Other
Betaproteobacteria	Variovorax sp.	C52_tig00000938_pilon.region001	resorcinol.arylpolyene	Others	Other
Bacteroidetes	Chryseobacterium sp.	C5_tig00000001_pilon.region001	resorcinol.arylpolyene	Others	Other
Betaproteobacteria	Variovorax paradoxus	C7_tig00000001_pilon.region001	resorcinol.arylpolyene	Others	Other
Betaproteobacteria	Variovorax sp.	C8_tig00000001_pilon.region005	resorcinol.arylpolyene	Others	Other
Firmicutes	Paenibacillus chondroitinus	C42_tig00000001_pilon.region004	RiPP-like	RiPPs	Other
Firmicutes	Paenibacillus chondroitinus	C53_tig00000104_pilon.region006	RiPP-like	RiPPs	Other
Bacteroidetes	Dyadobacter sp.	C26_tig00000001_pilon.region005	RiPP-like.lanthipeptide-class-iv	RiPPs	Other
Alphaproteobacteria	Rhizobium sp.	C18_tig00000004_pilon.region005	RiPP-like.NRPS	Others	Other
Firmicutes	Paenibacillus sp.	C11-3_tig00000001_pilon.region002	RRE-containing	RiPPs	Other
Firmicutes	Paenibacillus sp.	C11-4_tig00000003_pilon.region005	RRE-containing	RiPPs	Other
Bacteroidetes	Dyadobacter sp.	C26_tig00000001_pilon.region002	RRE-containing	RiPPs	Other
Firmicutes	Paenibacillus chondroitinus	C41_tig00000042_pilon.region001	RRE-containing	RiPPs	Other
Bacteroidetes	Mucilaginibacter sp.	C48_tig00000001_pilon.region006	RRE-containing	RiPPs	Other
Firmicutes	Paenibacillus chondroitinus	C49_tig00000001_pilon.region002	RRE-containing	RiPPs	Other
Alphaproteobacteria	Rhizobium sp.	C10_tig00001408_pilon.region001	T1PKS	PKSI	Other
Alphaproteobacteria	Rhizobium sp.	C10_tig00001408_pilon.region004	T3PKS	PKSother	Other
Firmicutes	Paenibacillus sp.	C11-1_tig00000011_pilon.region004	T3PKS	PKSother	Other
Firmicutes	Paenibacillus sp.	C11-3_tig00000001_pilon.region008	T3PKS	PKSother	Other
Firmicutes	Paenibacillus sp.	C11-4_tig00000001_pilon.region002	T3PKS	PKSother	Other
Betaproteobacteria	Variovorax sp.	C38_tig00000002_pilon.region002	T3PKS	PKSother	Other
Firmicutes	Paenibacillus chondroitinus	C3_tig00000105_pilon.region003	T3PKS	PKSother	Other
Bacteroidetes	Mucilaginibacter sp.	C48_tig00000001_pilon.region004	T3PKS	PKSother	Other
Alphaproteobacteria	Sphingomonas melonis	C51_tig00000031_pilon.region002	T3PKS	PKSother	Other
Alphaproteobacteria	Novosphingobium sp.	C9_tig00000006_pilon.region005	T3PKS	PKSother	Other
Bacteroidetes	Dyadobacter sp.	C26_tig00000001_pilon.region004	T3PKS.arylpolyene	Others	Other
Alphaproteobacteria	Rhizobium sp.	C10_tig00001408_pilon.region002	terpene	Terpene	terpene
Firmicutes	Paenibacillus sp.	C11-1_tig00000030_pilon.region001	terpene	Terpene	terpene
Firmicutes	Paenibacillus sp.	C11-2_tig00000001_pilon.region001	terpene	Terpene	terpene
Firmicutes	Paenibacillus sp.	C11-2_tig00000001_pilon.region003	terpene	Terpene	terpene
Firmicutes	Paenibacillus sp.	C11-3_tig00000001_pilon.region006	terpene	Terpene	terpene
Firmicutes	Paenibacillus sp.	C11-3_tig00000001_pilon.region007	terpene	Terpene	terpene
Firmicutes	Paenibacillus sp.	C11-3_tig00000001_pilon.region009	terpene	Terpene	terpene
Firmicutes	Paenibacillus sp.	C11-4_tig00000001_pilon.region001	terpene	Terpene	terpene
Firmicutes	Paenibacillus sp.	C11-4_tig00000001_pilon.region003	terpene	Terpene	terpene
Firmicutes	Paenibacillus sp.	C11-4_tig00000003_pilon.region001	terpene	Terpene	terpene
Betaproteobacteria	Comamonas testosteroni	C13_tig00000001_pilon.region002	terpene	Terpene	terpene
Betaproteobacteria	Achromobacter xylosoxidans	C15_tig00004764_pilon.region004	terpene	Terpene	terpene
Alphaproteobacteria	Rhizobium sp.	C18_tig00000001_pilon.region004	terpene	Terpene	terpene
Bacteroidetes	Chryseobacterium sp.	C19_tig00001694_pilon.region001	terpene	Terpene	terpene
Betaproteobacteria	Achromobacter xylosoxidans	C1_tig00000001_pilon.region001	terpene	Terpene	terpene
Bacteroidetes	Chryseobacterium sp.	C21_tig00000001_pilon.region002	terpene	Terpene	terpene
Betaproteobacteria	Pandoraea sp.	C22_tig00000001_pilon.region004	terpene	Terpene	terpene
Betaproteobacteria	Variovorax paradoxus	C23_tig00000001_pilon.region006	terpene	Terpene	terpene
Betaproteobacteria	Pandoraea sp.	C25_tig00000003_pilon.region003	terpene	Terpene	terpene
Betaproteobacteria	Achromobacter xylosoxidans	C27_tig00000001_pilon.region002	terpene	Terpene	terpene
Betaproteobacteria	Pandoraea sp.	C28_tig00000001_pilon.region003	terpene	Terpene	terpene
Firmicutes	Paenibacillus chondroitinus	C2_tig00000001_pilon.region001	terpene	Terpene	terpene
Firmicutes	Paenibacillus chondroitinus	C2_tig00000008_pilon.region004	terpene	Terpene	terpene
Bacteroidetes	Chryseobacterium sp.	C30_tig00000001_pilon.region002	terpene	Terpene	terpene
Bacteroidetes	Chryseobacterium sp.	C31_tig00000529_pilon.region001	terpene	Terpene	terpene
Betaproteobacteria	Comamonas testosteroni	C33_tig00000021_pilon.region002	terpene	Terpene	terpene
Betaproteobacteria	Variovorax sp.	C35_tig00000001_pilon.region004	terpene	Terpene	terpene
Betaproteobacteria	Variovorax sp.	C36_tig00000010_pilon.region001	terpene	Terpene	terpene
Betaproteobacteria	Variovorax sp.	C37_tig00000001_pilon.region006	terpene	Terpene	terpene
Betaproteobacteria	Variovorax sp.	C38_tig00000001_pilon.region001	terpene	Terpene	terpene
Betaproteobacteria	Comamonas testosteroni	C39_tig00000001_pilon.region001	terpene	Terpene	terpene
Firmicutes	Paenibacillus chondroitinus	C3_tig00000103_pilon.region002	terpene	Terpene	terpene
Firmicutes	Paenibacillus chondroitinus	C41_tig00001990_pilon.region002	terpene	Terpene	terpene
Firmicutes	Paenibacillus chondroitinus	C41_tig00001990_pilon.region003	terpene	Terpene	terpene
Firmicutes	Paenibacillus chondroitinus	C42_tig00000001_pilon.region002	terpene	Terpene	terpene
Firmicutes	Paenibacillus chondroitinus	C42_tig00000001_pilon.region003	terpene	Terpene	terpene
Betaproteobacteria	Pandoraea sp.	C43_tig00000001_pilon.region005	terpene	Terpene	terpene
Betaproteobacteria	Variovorax paradoxus	C47_tig00000001_pilon.region003	terpene	Terpene	terpene
Bacteroidetes	Mucilaginibacter sp.	C48_tig00000001_pilon.region005	terpene	Terpene	terpene
Bacteroidetes	Mucilaginibacter sp.	C48_tig00000001_pilon.region009	terpene	Terpene	terpene
Firmicutes	Paenibacillus chondroitinus	C49_tig00000001_pilon.region004	terpene	Terpene	terpene
Firmicutes	Paenibacillus chondroitinus	C49_tig00000001_pilon.region005	terpene	Terpene	terpene
Bacteroidetes	Chryseobacterium sp.	C4_tig00000001_pilon.region004	terpene	Terpene	terpene
Betaproteobacteria	Achromobacter xylosoxidans	C50_tig00000001_pilon.region012	terpene	Terpene	terpene
Alphaproteobacteria	Sphingomonas melonis	C51_tig00000031_pilon.region003	terpene	Terpene	terpene
Betaproteobacteria	Variovorax sp.	C52_tig00000938_pilon.region002	terpene	Terpene	terpene
Firmicutes	Paenibacillus chondroitinus	C53_tig00000104_pilon.region004	terpene	Terpene	terpene
Firmicutes	Paenibacillus chondroitinus	C53_tig00000104_pilon.region005	terpene	Terpene	terpene
Bacteroidetes	Chryseobacterium sp.	C5_tig00000001_pilon.region004	terpene	Terpene	terpene
Betaproteobacteria	Comamonas testosteroni	C6_tig00000018_pilon.region001	terpene	Terpene	terpene
Betaproteobacteria	Variovorax paradoxus	C7_tig00000001_pilon.region007	terpene	Terpene	terpene
Betaproteobacteria	Variovorax sp.	C8_tig00000001_pilon.region006	terpene	Terpene	terpene
Alphaproteobacteria	Novosphingobium sp.	C9_tig00000524_pilon.region001	terpene	Terpene	terpene
Bacteroidetes	Mucilaginibacter sp.	C48_tig00000001_pilon.region008	terpene.NRPS-like.NRPS.T1PKS	Others	Other
Betaproteobacteria	Pandoraea sp.	C22_tig00000001_pilon.region002	terpene.phosphonate	Others	Other
Betaproteobacteria	Pandoraea sp.	C25_tig00000001_pilon.region001	terpene.phosphonate	Others	Other
Betaproteobacteria	Pandoraea sp.	C28_tig00000001_pilon.region005	terpene.phosphonate	Others	Other
Betaproteobacteria	Pandoraea sp.	C43_tig00000001_pilon.region003	terpene.phosphonate	Others	Other
Alphaproteobacteria	Rhizobium sp.	C18_tig00000004_pilon.region004	thioamitides	RiPPs	Other

### Sheet: Summary
Supplementary Table S7
ID	Phylum	Strain	Function (Most similar known cluster)
Col-0-10	Alphaproteobacteria	Rhizobium sp.	NRP-metallophore, vicibactin, NRPS, T1PKS
Col-0-1	Betaproteobacteria	Achromobacter xylosoxidans	NI-siderophore
Col-0-7	Betaproteobacteria	Variovorax paradoxus	NRP-metallophore, NRPS, T1PKS, variochelin A/B
Col-0-7	Betaproteobacteria	Variovorax paradoxus	NRPS, bacillibactin, siderophore
Col-0-8	Betaproteobacteria	Variovorax sp.	NRP-metallophore, NRPS, T1PKS, siderophore, variobactin A/B
Col-0-8	Betaproteobacteria	Variovorax sp.	NRPS, bacillibactin, siderophore
Col-0-17-1	Betaproteobacteria	Achromobacter xylosoxidans	NI siderophore, alcaligin, lucA/LucC
Col-0-18	Alphaproteobacteria	Rhizobium sp.	NRP-metallophore, NRPS, T1PKS, siderophore, 2,3-dihydroxybenzoylserine
Col-0-23	Betaproteobacteria	Variovorax paradoxus	NRP-metallophore, NRPS, T1PKS, siderophore, variochelin A/B
Col-0-23	Betaproteobacteria	Variovorax paradoxus	NRPS - bacillibactin siderophore
Col-0-27	Betaproteobacteria	Achromobacter xylosoxidans	NI siderophore, alcaligin, lucA/LucC
Col-0-35	Betaproteobacteria	Variovorax sp.	NRP-metallophore, NRPS, T1PKS, siderophore, variobactin A/B
Col-0-35	Betaproteobacteria	Variovorax sp.	NRPS - bacillibactin siderophore
Col-0-36	Betaproteobacteria	Variovorax sp.	NRP-metallophore, NRPS, T1PKS, siderophore, variobactin A/B
Col-0-37	Betaproteobacteria	Variovorax sp.	NRP-metallophore, NRPS, T1PKS, siderophore, variobactin A/B
Col-0-37	Betaproteobacteria	Variovorax sp.	NRPS, T1PKS - bacillibactin, siderophore
Col-0-47	Betaproteobacteria	Variovorax paradoxus	NRPS, siderophore, bacillibactin
Col-0-50	Betaproteobacteria	Achromobacter xylosoxidans	siderophore
Col-0-52	Betaproteobacteria	Variovorax sp.	NRP-metallophore, NRPS, T1PKS, siderophore, variobactin A/B
Col-0-17-2	Firmicutes	Paenibacillus chondroitinus	NI siderophore, lucA/C, scabichelin
Col-0-2	Firmicutes	Paenibacillus chondroitinus	NI-siderophore
Col-0-41	Firmicutes	Paenibacillus chondroitinus	siderophore
Col-0-42	Firmicutes	Paenibacillus chondroitinus	siderophore
Col-0-49	Firmicutes	Paenibacillus chondroitinus	siderophore
Col-0-53	Firmicutes	Paenibacillus chondroitinus	NI siderophore
Col-0-24	Gammaproteobacteria	Stenotrophomonas maltophilia	2,3-dihydroxybenzoylserine, siderophore
Col-0-32	Gammaproteobacteria	Stenotrophomonas maltophilia	lanthipeptide, NRP-metallophore, NRPS, siderophore
Col-0-45	Gammaproteobacteria	Stenotrophomonas maltophilia	NRP-metallophore, NRPS, lanthipeptide, siderophore, 2,3-dihydroxybenzoylserine
Col-0-46	Gammaproteobacteria	Stenotrophomonas maltophilia	NRPS, lanthipeptide, siderophore, 2,3-dihydroxybenzoylserine
RiPP
siderophore
