## Supplementary material for "Iron as a principal mediator of dysbiosis prevention in the phyllosphere": Suppmentary Table 1-8: Supp.Table S5 RAST_iron_acquisition_comparison.xlsx

### Sheet: Iron Acquisition Comparison
Presence	Category	Subsystem	Role	C3	C17-2
C3 and C17-2	Iron acquisition and metabolism	Ferrous iron transporter EfeUOB, low-pH-induced	Ferrous iron transport permease EfeU	fig|15376.8.peg.5009	fig|1220560.8.peg.89
C3 and C17-2	Iron acquisition and metabolism	Ferrous iron transporter EfeUOB, low-pH-induced	Ferrous iron transport peroxidase EfeB	fig|15376.8.peg.5007	fig|1220560.8.peg.92, fig|1220560.8.peg.93
C17-2 only	Iron acquisition and metabolism	Heme, hemin uptake and utilization systems in GramPositives	Heme efflux system ATPase HrtA		fig|1220560.8.peg.5059
C17-2 only	Iron acquisition and metabolism	Heme, hemin uptake and utilization systems in GramPositives	Heme efflux system permease HrtB		fig|1220560.8.peg.5060, fig|1220560.8.peg.5061
C17-2 only	Iron acquisition and metabolism	Heme, hemin uptake and utilization systems in GramPositives	Heme transporter IsdDEF, lipoprotein IsdE		fig|1220560.8.peg.7218, fig|1220560.8.peg.7219, fig|1220560.8.peg.7224
C17-2 only	Iron acquisition and metabolism	Heme, hemin uptake and utilization systems in GramPositives	Heme transporter IsdDEF, permease component IsdF		fig|1220560.8.peg.7217, fig|1220560.8.peg.7225
C17-2 only	Iron acquisition and metabolism	Heme, hemin uptake and utilization systems in GramPositives	Heme transporter analogous to IsdDEF, ATP-binding protein		fig|1220560.8.peg.7216, fig|1220560.8.peg.7226
C17-2 only	Iron acquisition and metabolism	Heme, hemin uptake and utilization systems in GramPositives	NPQTN cell wall anchored protein IsdC		fig|1220560.8.peg.7222
C17-2 only	Iron acquisition and metabolism	Heme, hemin uptake and utilization systems in GramPositives	NPQTN specific sortase B		fig|1220560.8.peg.7215
C17-2 only	Iron acquisition and metabolism	Heme, hemin uptake and utilization systems in GramPositives	Sortase A, LPXTG specific		fig|1220560.8.peg.7405
