## Supplementary material for "Iron as a principal mediator of dysbiosis prevention in the phyllosphere": Suppmentary Table 1-8: Suppl. Table S8_Pst_SynCom_interaction_summary.xlsx

### Sheet: Summary
Pst DC3000 x SynCom binary interaction summary
Dataset	Total isolates tested	Excluded/missing	Valid n	Any inhibition (n)	% inhibitory (of valid)
SynCom-VC (Vorholt lab collection)	224	7	217	109	0.502304
SynCom (He lab collection)	48	1	47	11	0.234043

### Sheet: SynCom-VC detail
Isolate ID	Phylum	Family	Genus	Inhibition	Inhibition relieved with siderophore mutant
Leaf1	Actinobacteria	Microbacteriaceae	Plantibacter	none	-
Leaf2	Proteobacteria	Sphingomonadaceae	Novosphingobium	none	-
Leaf3	Actinobacteria	Sanguibacteraceae	Sanguibacter	yes	yes
Leaf4	Proteobacteria	Sphingomonadaceae	Sphingomonas	none
Leaf5	Proteobacteria	Sphingomonadaceae	Sphingomonas	yes	yes
Leaf7	Actinobacteria	Nocardiaceae	Rhodococcus	yes	yes
Leaf8	Actinobacteria	Microbacteriaceae	Frigoribacterium	none	-
Leaf9	Proteobacteria	Sphingomonadaceae	Sphingomonas	none	-
Leaf10	Proteobacteria	Sphingomonadaceae	Sphingomonas	none	-
Leaf11	Proteobacteria	Sphingomonadaceae	Sphingomonas	none	-
Leaf13	Firmicutes	Bacillaceae	Bacillus	yes	yes
Leaf15	Proteobacteria	Pseudomonadaceae	Pseudomonas	none	-
Leaf16	Proteobacteria	Sphingomonadaceae	Sphingomonas	none	-
Leaf17	Proteobacteria	Sphingomonadaceae	Sphingomonas	none	-
Leaf20	Proteobacteria	Sphingomonadaceae	Sphingomonas	yes	yes
Leaf21	Proteobacteria	Sphingomonadaceae	Sphingomonas	none	-
Leaf22	Proteobacteria	Sphingomonadaceae	Sphingomonas	none	-
Leaf23	Proteobacteria	Sphingomonadaceae	Sphingomonas	none	-
Leaf24	Proteobacteria	Sphingomonadaceae	Sphingomonas	none	-
Leaf25	Proteobacteria	Sphingomonadaceae	Sphingomonas	yes	yes
Leaf26	Proteobacteria	Sphingomonadaceae	Sphingobium	none	-
Leaf28	Proteobacteria	Sphingomonadaceae	Sphingomonas	yes	yes
Leaf29	Proteobacteria	Sphingomonadaceae	Sphingomonas	none	-
Leaf30	Proteobacteria	Sphingomonadaceae	Sphingomonas	yes	yes
Leaf32	Proteobacteria	Sphingomonadaceae	Sphingomonas	none	-
Leaf33	Proteobacteria	Sphingomonadaceae	Sphingomonas	yes	yes
Leaf34	Proteobacteria	Sphingomonadaceae	Sphingomonas	yes	yes
Leaf37	Proteobacteria	Sphingomonadaceae	Sphingomonas	yes	yes
Leaf38	Proteobacteria	Sphingomonadaceae	Sphingomonas	yes	yes
Leaf41	Bacteroidetes	Sphingobacteriaceae	Pedobacter	none	-
Leaf42	Proteobacteria	Sphingomonadaceae	Sphingomonas	none	-
Leaf44	Actinobacteria	Microbacteriaceae	Frigoribacterium	none	-
Leaf48	Proteobacteria	Pseudomonadaceae	Pseudomonas	yes	no
Leaf49	Firmicutes	Bacillaceae	Bacillus	none	-
Leaf50	Proteobacteria	Enterobacteriaceae	Serratia	none	-
Leaf51	Proteobacteria	Enterobacteriaceae	Serratia	none	-
Leaf53	Proteobacteria	Enterobacteriaceae	Erwinia	none	-
Leaf58	Proteobacteria	Pseudomonadaceae	Pseudomonas	none	-
Leaf59	Proteobacteria	Pseudomonadaceae	Pseudomonas	none	-
Leaf61	Proteobacteria	Oxalobacteraceae	Duganella	none	-
Leaf62	Proteobacteria	Sphingomonadaceae	Sphingomonas	none	-
Leaf64	Proteobacteria	Hyphomicrobiaceae	Devosia	none	-
Leaf67	Proteobacteria	Sphingomonadaceae	Sphingomonas	none	-
Leaf68	Proteobacteria	Rhizobiaceae	Rhizobium	yes	yes
Leaf69	Actinobacteria	Micrococcaceae	Arthrobacter	none	-
Leaf70	Proteobacteria	Xanthomonadaceae	Stenotrophomonas	none	-
Leaf72	Firmicutes	Paenibacillaceae	Paenibacillus	none	-
Leaf73	Proteobacteria	Comamonadaceae	Acidovorax	none	-
Leaf75	Firmicutes	Bacillaceae	Bacillus	none	-
Leaf76	Proteobacteria	Comamonadaceae	Acidovorax	none	-
Leaf78	Proteobacteria	Comamonadaceae	Acidovorax	none	-
Leaf82	Bacteroidetes	Flavobacteriaceae	Flavobacterium	none	-
Leaf83	Proteobacteria	Pseudomonadaceae	Pseudomonas	none	-
Leaf84	Proteobacteria	Comamonadaceae	Acidovorax	none	-
Leaf85	Proteobacteria	Methylobacteriaceae	Methylobacterium	none	-
Leaf86	Proteobacteria	Methylobacteriaceae	Methylobacterium	yes	yes
Leaf87	Proteobacteria	Methylobacteriaceae	Methylobacterium	none	-
Leaf88	Proteobacteria	Methylobacteriaceae	Methylobacterium	yes	yes
Leaf89	Proteobacteria	Methylobacteriaceae	Methylobacterium	yes	yes
Leaf90	Proteobacteria	Methylobacteriaceae	Methylobacterium	yes	yes
Leaf91	Proteobacteria	Methylobacteriaceae	Methylobacterium	yes	yes
Leaf92	Proteobacteria	Methylobacteriaceae	Methylobacterium	yes	yes
Leaf93	Proteobacteria	Methylobacteriaceae	Methylobacterium	yes	yes
Leaf94	Proteobacteria	Methylobacteriaceae	Methylobacterium	yes	yes
Leaf98	Proteobacteria	Pseudomonadaceae	Pseudomonas	none	-
Leaf99	Proteobacteria	Methylobacteriaceae	Methylobacterium	none	-
Leaf100	Proteobacteria	Methylobacteriaceae	Methylobacterium	none	-
Leaf102	Proteobacteria	Methylobacteriaceae	Methylobacterium	none	-
Leaf104	Proteobacteria	Methylobacteriaceae	Methylobacterium	yes	yes
Leaf106	Proteobacteria	Methylobacteriaceae	Methylobacterium	yes	yes
Leaf108	Proteobacteria	Methylobacteriaceae	Methylobacterium	none	-
Leaf111	Proteobacteria	Methylobacteriaceae	Methylobacterium	yes	yes
Leaf112	Proteobacteria	Methylobacteriaceae	Methylobacterium	yes	yes
Leaf113	Proteobacteria	Methylobacteriaceae	Methylobacterium	yes	yes
Leaf117	Proteobacteria	Methylobacteriaceae	Methylobacterium	yes	yes
Leaf118	Proteobacteria	Methylobacteriaceae	Methylobacterium	yes	yes
Leaf119	Proteobacteria	Methylobacteriaceae	Methylobacterium	yes	yes
Leaf121	Proteobacteria	Methylobacteriaceae	Methylobacterium	yes	yes
Leaf122	Proteobacteria	Methylobacteriaceae	Methylobacterium	none	none
Leaf123	Proteobacteria	Methylobacteriaceae	Methylobacterium	yes	yes
Leaf125	Proteobacteria	Methylobacteriaceae	Methylobacterium	yes	yes
Leaf126	Proteobacteria	Oxalobacteraceae	Duganella	none	-
Leaf127	Proteobacteria	Pseudomonadaceae	Pseudomonas	none	-
Leaf129	Proteobacteria	Pseudomonadaceae	Pseudomonas	none	-
Leaf130	Proteobacteria	Moraxellaceae	Acinetobacter	none	-
Leaf131	Proteobacteria	Xanthomonadaceae	Xanthomonas	none	-
Leaf132	Bacteroidetes	Sphingobacteriaceae	Pedobacter	yes	yes
Leaf137	Actinobacteria	Micrococcaceae	Arthrobacter	none	-
Leaf139	Proteobacteria	Oxalobacteraceae	Massilia	none	-
Leaf141	Actinobacteria	Micrococcaceae	Arthrobacter	none	-
Leaf145	Actinobacteria	Micrococcaceae	Arthrobacter	none	-
Leaf148	Proteobacteria	Xanthomonadaceae	Xanthomonas	none	-
Leaf151	Actinobacteria	Microbacteriaceae	Microbacterium	yes	yes
Leaf154	Actinobacteria	Microbacteriaceae	Curtobacterium	yes	yes
Leaf155	Proteobacteria	Rhizobiaceae	Rhizobium	yes	no
Leaf159	Actinobacteria	Microbacteriaceae	Microbacterium	yes	yes
Leaf160	Proteobacteria	Comamonadaceae	Acidovorax	none	-
Leaf161	Actinobacteria	Microbacteriaceae	Microbacterium	yes	yes
Leaf164	Actinobacteria	Microbacteriaceae	Rathayibacter	none	-
Leaf167	Proteobacteria	Rhizobiaceae	Rhizobium	none	-
Leaf168	Proteobacteria	Caulobacteraceae	Brevundimonas	yes	yes
Leaf170	Bacteroidetes	Sphingobacteriaceae	Pedobacter	yes	yes
Leaf171	Actinobacteria	Microbacteriaceae	Plantibacter	yes	yes
Leaf172	Actinobacteria	Microbacteriaceae	Clavibacter	none	-
Leaf176	Bacteroidetes	Sphingobacteriaceae	Pedobacter	yes	yes
Leaf177	Proteobacteria	Burkholderiaceae	Burkholderia	yes	yes
Leaf179	Actinobacteria	Microbacteriaceae	Microbacterium	yes	yes
Leaf180	Bacteroidetes	Flavobacteriaceae	Chryseobacterium	none	-
Leaf182	Firmicutes	Paenibacillaceae	Brevibacillus	yes	yes
Leaf183	Actinobacteria	Microbacteriaceae	Curtobacterium	yes	yes
Leaf185	Actinobacteria	Microbacteriaceae	Rathayibacter	yes	yes
Leaf186	Actinobacteria	Microbacteriaceae	Frigoribacterium	none	-
Leaf187	Firmicutes	Bacillales	Exiguobacterium	none	-
Leaf189	Bacteroidetes	Cytophagaceae	Dyadobacter	yes	yes
Leaf191	Proteobacteria	Comamonadaceae	Acidovorax	yes	yes
Leaf194	Bacteroidetes	Sphingobacteriaceae	Pedobacter	none	-
Leaf196	Firmicutes	Bacillales	Exiguobacterium	none	-
Leaf198	Proteobacteria	Sphingomonadaceae	Sphingomonas	yes	yes
Leaf201	Bacteroidetes	Flavobacteriaceae	Chryseobacterium	none	-
Leaf202	Proteobacteria	Rhizobiaceae	Rhizobium	none	-
Leaf203	Actinobacteria	Microbacteriaceae	Microbacterium	yes	yes
Leaf205	Proteobacteria	Sphingomonadaceae	Sphingomonas	yes	yes
Leaf208	Proteobacteria	Sphingomonadaceae	Sphingomonas	yes	yes
Leaf210	Actinobacteria	Microbacteriaceae	Agreia	none	-
Leaf216	Bacteroidetes	Sphingobacteriaceae	Pedobacter	yes	yes
Leaf220	Proteobacteria	Comamonadaceae	Variovorax	none	-
Leaf222	Actinobacteria	Microbacteriaceae	Agromyces	yes	yes
Leaf225	Actinobacteria	Nocardiaceae	Rhodococcus	yes	yes
Leaf226	Proteobacteria	Sphingomonadaceae	Sphingomonas	yes	yes
Leaf230	Proteobacteria	Sphingomonadaceae	Sphingomonas	yes	yes
Leaf231	Proteobacteria	Sphingomonadaceae	Sphingomonas	none	-
Leaf233	Actinobacteria	Nocardiaceae	Rhodococcus	yes	yes
Leaf234	Actinobacteria	Micrococcaceae	Arthrobacter	yes	yes
Leaf242	Proteobacteria	Sphingomonadaceae	Sphingomonas	yes	yes
Leaf244	Actinobacteria	Microbacteriaceae	Agreia	none	none
Leaf245	Actinobacteria	Nocardioidaceae	Aeromicrobium	yes	yes
Leaf247	Actinobacteria	Nocardiaceae	Rhodococcus	yes	yes
Leaf248	Actinobacteria	Microbacteriaceae	Rathayibacter	yes	yes
Leaf250	Bacteroidetes	Sphingobacteriaceae	Pedobacter	yes	yes
Leaf254	Actinobacteria	Microbacteriaceae	Frigoribacterium	none	-
Leaf257	Proteobacteria	Sphingomonadaceae	Sphingomonas	yes	yes
Leaf258	Actinobacteria	Nocardiaceae	Rhodococcus	yes	yes
Leaf261	Actinobacteria	Microbacteriaceae	Curtobacterium	none	-
Leaf262	Proteobacteria	Rhizobiaceae	Rhizobium	none	-
Leaf263	Actinobacteria	Microbacteriaceae	Clavibacter	none	-
Leaf264	Actinobacteria	Microbacteriaceae	Leifsonia	yes	yes
Leaf265	Proteobacteria	Comamonadaceae	Pseudorhodoferax	yes	no
Leaf267	Proteobacteria	Comamonadaceae	Variovorax	yes	yes
Leaf272	Actinobacteria	Nocardioidaceae	Aeromicrobium	yes	yes
Leaf274	Proteobacteria	Comamonadaceae	Pseudorhodoferax	yes	no
Leaf278	Actinobacteria	Nocardiaceae	Rhodococcus	yes	-
Leaf280	Proteobacteria	Caulobacteraceae	Brevundimonas	none	-
Leaf283	Actinobacteria	Microbacteriaceae	Agreia	yes-weal=k	-
Leaf285	Actinobacteria	Nocardioidaceae	Nocardioides	yes	-
Leaf288	Actinobacteria	Microbacteriaceae	Microbacterium	yes	yes
Leaf289	Actinobacteria	Nocardioidaceae	Aeromicrobium	yes	yes
Leaf291	Actinobacteria	Nocardioidaceae	Aeromicrobium	yes	yes
Leaf294	Actinobacteria	Microbacteriaceae	Rathayibacter	yes	yes
Leaf296	Actinobacteria	Microbacteriaceae	Rathayibacter	yes	yes
Leaf299	Actinobacteria	Microbacteriaceae	Rathayibacter	yes	yes
Leaf304	Actinobacteria	Microbacteriaceae	Frondihabitans	none	-
Leaf306	Proteobacteria	Rhizobiaceae	Rhizobium	none	-
Leaf307	Actinobacteria	Nocardioidaceae	Nocardioides	yes	yes
Leaf311	Proteobacteria	Rhizobiaceae	Rhizobium	none	-
Leaf313	Bacteroidetes	Flavobacteriaceae	Chryseobacterium	yes	yes
Leaf314	Actinobacteria	Microbacteriaceae	Plantibacter	yes	yes
Leaf320	Actinobacteria	Microbacteriaceae	Microbacterium	yes	yes
Leaf321	Proteobacteria	Rhizobiaceae	Rhizobium	none	-
Leaf324	Proteobacteria	Aurantimonadaceae	Aureimonas	yes	yes
Leaf325	Actinobacteria	Microbacteriaceae	Leifsonia	yes	yes
Leaf326	Deinococcus-Thermus	Deinococcaceae	Deinococcus	yes	yes
Leaf335	Actinobacteria	Microbacteriaceae	Agreia	yes	yes
Leaf334	Actinobacteria	Cellulomonadaceae	Cellulomonas	none	-
Leaf336	Actinobacteria	Microbacteriaceae	Leifsonia	none	no
Leaf337	Actinobacteria	Micrococcaceae	Arthrobacter	none	-
Leaf339	Proteobacteria	Sphingomonadaceae	Sphingomonas	yes	yes
Leaf341	Proteobacteria	Rhizobiaceae	Rhizobium	none	-
Leaf343	Proteobacteria	Sphingomonadaceae	Sphingomonas	yes	yes
Leaf344	Proteobacteria	Bradyrhizobiaceae	Bosea	yes	yes
Leaf347	Actinobacteria	Microbacteriaceae	Microbacterium	yes	yes
Leaf350	Actinobacteria	Nocardioidaceae	Aeromicrobium	yes	yes
Leaf351	Actinobacteria	Microbacteriaceae	Microbacterium	yes	yes
Leaf354	Actinobacteria	Nocardiaceae	Williamsia	yes	yes
Leaf357	Proteobacteria	Sphingomonadaceae	Sphingomonas	none	-
Leaf359	Bacteroidetes	Flavobacteriaceae	Flavobacterium	none	-
Leaf361	Proteobacteria	Methylobacteriaceae	Methylobacterium	yes	yes
Leaf363	Proteobacteria	Caulobacteraceae	Brevundimonas	yes	yes
Leaf369	Actinobacteria	Geodermatophilaceae	Geodermatophilus	yes	yes
Leaf371	Proteobacteria	Rhizobiaceae	Rhizobium	none	-
Leaf374	Actinobacteria	Nocardioidaceae	Nocardioides	none	-
Leaf380	Actinobacteria	Geodermatophilaceae	Blastococcus	none	-
Leaf383	Proteobacteria	Rhizobiaceae	Rhizobium	none	-
Leaf384	Proteobacteria	Rhizobiaceae	Rhizobium	none	-
Leaf386	Proteobacteria	Rhizobiaceae	Rhizobium	none	-
Leaf391	Proteobacteria	Rhizobiaceae	Rhizobium	none	-
Leaf394	Bacteroidetes	Flavobacteriaceae	Chryseobacterium	none	-
Leaf395	Actinobacteria	Cellulomonadaceae	Cellulomonas	none	-
Leaf396	Proteobacteria	Bradyrhizobiaceae	Bradyrhizobium	none	-
Leaf399	Proteobacteria	Methylobacteriaceae	Methylobacterium	no data
Leaf400	Proteobacteria	Comamonadaceae	Acidovorax	yes	yes
Leaf401	Proteobacteria	Bradyrhizobiaceae	Bradyrhizobium	no data
Leaf404	Bacteroidetes	Flavobacteriaceae	Chryseobacterium	none	-
Leaf405	Bacteroidetes	Flavobacteriaceae	Chryseobacterium	none	-
Leaf406	Firmicutes	Bacillaceae	Bacillus	none	-
Leaf407	Proteobacteria	Sphingomonadaceae	Sphingomonas	none	-
Leaf408	Proteobacteria	Methylophilaceae	Methylophilus	none	-
Leaf412	Proteobacteria	Sphingomonadaceae	Sphingomonas	yes	yes
Leaf414	Proteobacteria	Methylophilaceae	Methylophilus	yes	yes
Leaf415	Actinobacteria	Microbacteriaceae	Frigoribacterium	none	-
Leaf416	Proteobacteria	Methylophilaceae	Methylophilus	none	-
Leaf420	Proteobacteria	Hyphomicrobiaceae	Devosia	no growth
Leaf427	Proteobacteria	Aurantimonadaceae	Aurantimonas	none	-
Leaf434	Proteobacteria	Pseudomonadaceae	Pseudomonas	none	-
Leaf436	Actinobacteria	Microbacteriaceae	Microbacterium	none	-
Leaf443	Proteobacteria	Aurantimonadaceae	Aurantimonas	none	-
Leaf446	Actinobacteria	Nocardioidaceae	Marmoricola	nd
Leaf453	Proteobacteria	Rhizobiaceae	Rhizobium	none	-
Leaf454	Proteobacteria	Aurantimonadaceae	Aurantimonas	nd
Leaf456	Proteobacteria	Methylobacteriaceae	Methylobacterium	yes	yes
Leaf459	Proteobacteria	Methylophilaceae	Methylophilus	nd
Leaf460	Proteobacteria	Aurantimonadaceae	Aurantimonas	none	-
Leaf465	Proteobacteria	Methylobacteriaceae	Methylobacterium	none	-
Leaf466	Proteobacteria	Methylobacteriaceae	Methylobacterium	yes	yes
Leaf469	Proteobacteria	Methylobacteriaceae	Methylobacterium	yes	yes

### Sheet: SynCom (He lab) detail
Strain ID	Phylum/class	Order	Family	Species	Inhibition with WT Pst	Inhibition relieved with +Fe	Inhbition relieved with siderophore mutant
Col-0-1	Gammaproteobacteria	Burkholderiales	Alcaligenaceae	Achromobacter xylosoxidans	none	-	-
Col-0-6	Gammaproteobacteria	Burkholderiales	Comamonadaceae	Comamonas testosteroni	none	-	-
Col-0-7	Gammaproteobacteria	Burkholderiales	Comamonadaceae	Variovorax paradoxus	none	-	-
Col-0-8	Gammaproteobacteria	Burkholderiales	Comamonadaceae	Variovorax sp.	none	-	-
Col-0-13	Gammaproteobacteria	Burkholderiales	Comamonadaceae	Comamonas testosteroni	none	-	-
Col-0-17-1	Gammaproteobacteria	Burkholderiales	Alcaligenaceae	Achromobacter xylosoxidans	none	-	-
Col-0-22	Gammaproteobacteria	Burkholderiales	Burkholderiaceae	Pandoraea sp.	none	-	-
Col-0-23	Gammaproteobacteria	Burkholderiales	Comamonadaceae	Variovorax paradoxus	none	-	-
Col-0-25	Gammaproteobacteria	Burkholderiales	Burkholderiaceae	Pandoraea sp.	none	-	-
Col-0-27	Gammaproteobacteria	Burkholderiales	Alcaligenaceae	Achromobacter xylosoxidans	none	-	-
Col-0-33	Gammaproteobacteria	Burkholderiales	Comamonadaceae	Comamonas testosteroni	none	-	-
Col-0-35	Gammaproteobacteria	Burkholderiales	Comamonadaceae	Variovorax sp.	none	-	-
Col-0-36	Gammaproteobacteria	Burkholderiales	Comamonadaceae	Variovorax sp.	none	-	-
Col-0-37	Gammaproteobacteria	Burkholderiales	Comamonadaceae	Variovorax sp.	none	-	-
Col-0-43	Gammaproteobacteria	Burkholderiales	Burkholderiaceae	Pandoraea sp.	none	-	-
Col-0-28	Gammaproteobacteria	Burkholderiales	Burkholderiaceae	Pandoraea sp.	yes-weak	yes	yes
Col-0-47	Gammaproteobacteria	Burkholderiales	Comamonadaceae	Variovorax paradoxus	none	-	-
Col-0-50	Gammaproteobacteria	Burkholderiales	Alcaligenaceae	Achromobacter xylosoxidans	none	-	-
Col-0-52	Gammaproteobacteria	Burkholderiales	Comamonadaceae	Variovorax sp.	none	-	-
Col-0-15	Gammaproteobacteria	Burkholderiales	Alcaligenaceae	Achromobacter xylosoxidans	none	-	-
Col-0-39	Gammaproteobacteria	Burkholderiales	Comamonadaceae	Comamonas testosteroni	none	-	-
Col-0-2	Firmicutes	Bacillales	Paenibacillaceae	Paenibacillus chondroitinus	yes-strong	yes	yes
Col-0-3	Firmicutes	Bacillales	Paenibacillaceae	Paenibacillus chondroitinus	yes-strong	yes	yes
Col-0-11-2	Firmicutes	Bacillales	Paenibacillaceae	Paenibacillus sp.	yes-medium	yes	yes
Col-0-11-3	Firmicutes	Bacillales	Paenibacillaceae	Paenibacillus sp.	unclear	nd	nd
Col-0-11-4	Firmicutes	Bacillales	Paenibacillaceae	Paenibacillus sp.	yes-weak	yes	yes
Col-0-17-2	Firmicutes	Bacillales	Paenibacillaceae	Paenibacillus chondroitinus	none	-	-
Col-0-41	Firmicutes	Bacillales	Paenibacillaceae	Paenibacillus chondroitinus	yes-strong	yes	yes
Col-0-42	Firmicutes	Bacillales	Paenibacillaceae	Paenibacillus chondroitinus	yes-strong	yes	yes
Col-0-49	Firmicutes	Bacillales	Paenibacillaceae	Paenibacillus chondroitinus	yes-strong	yes	yes				10 firmicutes tested, 6 showed strong inhibition, 1 show medium, 1 weak, 1 unclear, none
Col-0-53	Firmicutes	Bacillales	Paenibacillaceae	Paenibacillus chondroitinus	yes-strong	yes	yes
Col-0-4	Bacteroidetes	Flavobacteriales	Weeksellaceae	Chryseobacterium sp.	none	-	-
Col-0-5	Bacteroidetes	Flavobacteriales	Weeksellaceae	Chryseobacterium sp.	none	-	-
Col-0-19	Bacteroidetes	Flavobacteriales	Weeksellaceae	Chryseobacterium sp.	none	-	-
Col-0-21	Bacteroidetes	Flavobacteriales	Weeksellaceae	Chryseobacterium sp.	none	-	-
Col-0-26	Bacteroidetes	Sphingobacteriales	Cytophagaceae	Dyadobacter sp.	none	-	-
Col-0-30	Bacteroidetes	Flavobacteriales	Weeksellaceae	Chryseobacterium sp.	none	-	-
Col-0-31	Bacteroidetes	Flavobacteriales	Weeksellaceae	Chryseobacterium sp.	none	-	-
Col-0-48	Bacteroidetes	Sphingobacteriales	Sphingobacteriaceae	Mucilaginibacter sp.	yes-weak	yes	yes
Col-0-9	Alphaproteobacteria	Sphingomonadales	Sphingomonadaceae	Novosphingobium sp.	none	-	-
Col-0-10	Alphaproteobacteria	Rhizobiales	Rhizobiaceae	Rhizobium sp.	none	-	-
Col-0-18	Alphaproteobacteria	Rhizobiales	Rhizobiaceae	Rhizobium sp.	none	-	-
Col-0-38	Alphaproteobacteria	Sphingomonadales	Sphingomonadaceae	Novosphingobium sp.	none	-	-
Col-0-51	Alphaproteobacteria	Sphingomonadales	Sphingomonadaceae	Sphingomonas melonis	yes-strong	yes	yes
Col-0-11-1	Alphaproteobacteria	Sphingomonadales	Sphingomonadaceae	Novosphingobium sp.	none	-	-
Col-0-24	Gammaproteobacteria	Xanthomonadales	Xanthomonadaceae	Stenotrophomonas maltophilia	none	-	-
Col-0-32	Gammaproteobacteria	Xanthomonadales	Xanthomonadaceae	Stenotrophomonas maltophilia	none	-	-
Col-0-45	Gammaproteobacteria	Xanthomonadales	Xanthomonadaceae	Stenotrophomonas maltophilia	none	-	-
Col-0-46	Gammaproteobacteria	Xanthomonadales	Xanthomonadaceae	Stenotrophomonas maltophilia	none	-	-

### Sheet: Combined phylum breakdown
Pst DC3000 inhibition by phylum - SynCom-VC + SynCom (He lab) combined
Phylum	Total strains (VC)	Inhibitory (VC)	Total strains (He lab)	Inhibitory (He lab)	Total strains (combined)	Inhibitory (combined)	% inhibitory
Proteobacteria	134	58	30	2	164	60	0.365854
Actinobacteria	65	37	0	0	65	37	0.569231
Firmicutes	8	2	10	8	18	10	0.555556
Bacteroidetes	16	3	8	1	24	4	0.166667
Deinococcus-Thermus	1	1	0	0	1	1	1
Total	224	101	48	11	272	112	0.411765
Note: "Inhibitory" = SynCom-VC yes/yes-slight results; SynCom (He lab) yes-weak/yes-medium/yes-strong results, pooled by phylum. He lab Proteobacteria class-level entries (Alpha/Beta/Gammaproteobacteria) collapsed to phylum level for comparison with VC.
